# A first-in-class Wiskott-Aldrich syndrome protein (WASp) activator with anti-tumor activity in hematological cancers

**DOI:** 10.1101/2022.11.25.517686

**Authors:** Filippo Spriano, Giulio Sartori, Laura Barnabei, Alberto J. Arribas, Matilde Guala, Ana Maria Carrasco Del Amor, Meagan R. Tomasso, Chiara Tarantelli, Luciano Cascione, Gaetanina Golino, Maria E Riveiro, Roberta Bortolozzi, Antonio Lupia, Francesco Paduano, Samuel Huguet, Keyvan Rezai, Francesco Margheriti, Pedro Ventura, Greta Guarda, Giosuè Costa, Roberta Rocca, Andrea Cavalli, Giampietro Viola, Christoph Driessen, Emanuele Zucca, Anastasios Stathis, Beat Bornhauser, Stefano Alcaro, Francesco Trapasso, Susana Cristobal, Shae B. Padrick, Natalina Pazzi, Franco Cavalli, Francesco Bertoni, Eugenio Gaudio

**Affiliations:** Institute of Oncology Research, Faculty of Biomedical Sciences, USI, Bellinzona, Switzerland; SIB Swiss Institute of Bioinformatics, Lausanne, Switzerland; Chimete, Tortona, Italy; Department of Biomedical and Clinical Sciences, Cell Biology, Medical Faculty, Linköping University, Linköping, Sweden; Drexel University, College of Medicine, Department of Biochemistry and Molecular Biology, Philadelphia, PA, USA; Department of Pharmacy, University of Napoli Federico II, Napoli, Italy; Early Drug Development Group, Boulogne-Billancourt, France; Department of Woman’s and Child’s Health, University of Padova, Italy; Istituto di Ricerca Pediatrica IRP, Fondazione Città della Speranza, Padova, Italy; Net4science Srl, Magna Graecia University of Catanzaro, Catanzaro, Italy; University “Magna Græcia” of Catanzaro, Catanzaro, Italy; Tecnologica Research Institute and Marrelli Health, Biomedical Section, Stem Cells and Medical Genetics Units, Crotone, Italy; Institut Curie, Paris, France; Institute of Research in Biomedicine, Faculty of Biomedical Sciences, USI, Bellinzona, Switzerland; Kantosspital St Gallen, St Gallen, Switzerland; Oncology Institute of Southern Switzerland, Ente Ospedaliero Cantonale, Bellinzona, Switzerland; Children’s Hospital Zurich, Zurich, Switzerland; Ikerbasque, Basque Foundation for Sciences, Department of Department of Physiology, Faculty of Medicine and Nursing, University of the Basque Country, Spain

## Abstract

Hematological cancers are among the most common cancers in adults and in children. Despite significant improvements in therapies, many patients still succumb to the disease, therefore, novel therapies are needed. The Wiskott-Aldrich syndrome protein (WASp) family proteins regulate actin assembly in conjunction with the Arp2/3 complex, a ubiquitous nucleation factor. WASp is expressed exclusively in hematopoietic cells and exists in two allosteric conformations, auto-inhibited and active conformations. Here, we describe the development of EG-011, a first-in-class small molecule activator of the WASp auto-inhibited form. EG-011 possesses in vitro and in vivo anti-tumor activity as single agent in lymphoma, leukemia and multiple myeloma, including models of secondary resistance to PI3K, BTK and proteasome inhibitors. The in vitro activity was confirmed in a lymphoma xenograft. Actin polymerization induced by EG-011 was demonstrated with multiple techniques. Transcriptome analysis highlighted homology with drugs inducing actin polymerization.

**Key points:**

1. EG-011 is a novel small molecule with anti-tumor activity in hematological cancers, including resistant lymphoma and multiple myeloma models
2. EG-011 is a first-in-class small molecule activator of the auto-inhibited form of the Wiskott-Aldrich syndrome protein (WASp)
