## Supplementary Table 1 for "A first-in-class Wiskott-Aldrich syndrome protein (WASp) activator with anti-tumor activity in hematological cancers"

### Sheet: Foglio1
Histology	Cell lines	IC50 (nM)
GCB	SU-DHL-4	40
MZL	ESKOL	100
MCL	MINO	100
GCB	OCI-LY-18	100
MCL	REC1	100
GCB	WSU-DLCL2	100
MCL	UPN1	120
ALCL	MAC-1	150
GCB	OCI-LY-19	150
MCL	GRANTA519	250
GCB	OCI-LY-1	250
GCB	OCI-LY-8	300
GCB	SU-DHL-10	300
GCB	SU-DHL-8	300
CANINE	CLBL1	300
SMZL	KARPAS1718	300
GCB	SU-DHL-6	500
ABC	TMD8	500
SMZL	VL51	500
GCB	TOLEDO	600
GCB	DB	625
MURINE	A20	800
CTCL	H9	1000
MCL	SP53	1000
CTCL	HUT-78	1500
GCB	Karpas-422	1500
GCB	SU-DHL-16	1500
ABC	HBL1	1700
GCB	DOHH2	2000
GCB	FARAGE	2000
ALCL	L-82	2000
MZL	HC-1	2500
MCL	JVM2	2500
HL	KM-H2	2500
SMZL	SSK41	2500
PTCL	FEPD	3000
MURINE	BCL1	3500
MCL	JEKO1	4000
ABC	OCI-LY-10	5000
GCB	OCI-LY-7	5000
GCB	SU-DHL-5	5000
PLL	PCL-12	7000
PMBCL	KARPAS1106P	7500
ABC	RI-1	7500
PLL	MEC1	8000
MCL	SP49	8000
HL	L-1236	9000
ABC	OCI-LY-3	10000
ABC	RCK8	10000
ABC	U2932	10000
GCB	PFEIFFER	12000
ALCL	SU-DHL-1	12000
GCB	VAL	12000
CTCL	HH	15000
ATCL	JURKAT	15000
HL	AM-HLH	18000
ALCL	KARPAS-299	20000
ALCL	KI-JK	20000
HL	L-428	20000
MCL	MAVER1	20000
ABC	SU-DHL-2	20000
MCL	Z138	20000
