## Supplementary Table 2 for "A first-in-class Wiskott-Aldrich syndrome protein (WASp) activator with anti-tumor activity in hematological cancers"

### Sheet: Genes
gene_name	gene_title	chr	logFC	stars	meta.q	AveExpr0	AveExpr1
IGHM	immunoglobulin heavy constant mu		-3.45588	<U+2605>	0.0871712	4.1867	0.73082
CXCR5	C-X-C motif chemokine receptor 5	11	-2.94433	<U+2605>	1.86641e-05	3.06778	0.123454
IGKV3-20	immunoglobulin kappa variable 3-20		-2.41198	<U+2605>	0.000194428	2.41198	-4.44089e-16
CDH2	cadherin 2	18	-1.96989	<U+2605>	0.000516866	2.02551	0.0556142
NR4A3	nuclear receptor subfamily 4 group A member 3	9	-1.77638	<U+2605>	0.000610475	2.01154	0.235155
NR4A1	nuclear receptor subfamily 4 group A member 1	12	-1.59111	<U+2605>	0.005305	2.58238	0.991269
DUSP2	dual specificity phosphatase 2	2	-1.41456	<U+2605>	0.021355	2.17509	0.760527
PDLIM3	PDZ and LIM domain 3	4	-1.27706	<U+2605>	0.0396501	1.27706	-1.11022e-16
BCL2A1	BCL2 related protein A1	15	-1.24108	<U+2605>	0.0633459	1.4264	0.18531
IGHV4-39	immunoglobulin heavy variable 4-39		-1.21654	<U+2605>	0.0741347	1.28438	0.0678402
JUN	Jun proto-oncogene, AP-1 transcription factor subu...	1	1.05162	<U+2605>	0.000619499	2.75669	3.80831
MET	MET proto-oncogene, receptor tyrosine kinase	7	1.01123	<U+2605>	0.0871712	0.122649	1.13388
TNF	tumor necrosis factor	6	-0.99321	<U+2605>	0.0462331	2.29136	1.29815
EGR2	early growth response 2	10	0.99098	<U+2605>	0.0462331	1.95094	2.94192
JCHAIN	joining chain of multimeric IgA and IgM	4	-0.989586	<U+2605>	0.069235	1.0247	0.0351154
MIR25	microRNA 25	7	0.956894	<U+2605>	0.0396501	1.11322	2.07011
FST	follistatin	5	0.952491	<U+2605>	0.0132907	2.31377	3.26626
SESN2	sestrin 2	1	0.944735	<U+2605>	0.000179746	3.98506	4.92979
CELSR3	cadherin EGF LAG seven-pass G-type receptor 3	3	0.908971	<U+2605>	0.0871164	1.6842	2.59317
BCL6B	BCL6B transcription repressor	17	0.906197	<U+2605>	0.0410459	1.46552	2.37172
SDCBP2	syndecan binding protein 2	20	0.862024	<U+2605>	0.0419366	1.37005	2.23207
TEAD3	TEA domain transcription factor 3	6	0.856069	<U+2605>	0.0546208	1.97605	2.83212
EGR1	early growth response 1	5	0.849821	<U+2605>	5.70815e-06	6.35964	7.20946
LSMEM1	leucine rich single-pass membrane protein 1	7	0.84347	<U+2605>	0.0852111	0.895447	1.73892
AOX2P	aldehyde oxidase 2, pseudogene		-0.837462	<U+2605>	0.0396501	2.5987	1.76124
TINCR	TINCR ubiquitin domain containing	19	0.826235	<U+2605>	0.0871712	1.11621	1.94244
CHAC1	ChaC glutathione specific gamma-glutamylcyclotrans...	15	0.815842	<U+2605>	0.0462331	1.79238	2.60822
MYO1E	myosin IE	15	-0.785008	<U+2605>	0.0900523	1.78628	1.00127
TSC22D3	TSC22 domain family member 3	X	0.76784	<U+2605>	0.000147853	4.77351	5.54135
CCPG1	cell cycle progression 1	15	0.767191	<U+2605>	0.0462331	2.55577	3.32296
TRIB3	tribbles pseudokinase 3	20	0.746932	<U+2605>	0.000179746	6.00323	6.75016
NFKBID	NFKB inhibitor delta	19	-0.743126	<U+2605>	0.0836483	2.88946	2.14633
CCDC62	coiled-coil domain containing 62	12	-0.736994	<U+2605>	0.0980549	1.7431	1.0061
ACSS2	acyl-CoA synthetase short chain family member 2	20	0.732926	<U+2605>	0.0704058	2.48671	3.21964
ROGDI	rogdi atypical leucine zipper	16	0.710107	<U+2605>	0.0791518	1.75437	2.46448
ATF3	activating transcription factor 3	1	0.709317	<U+2605>	0.0307069	2.83882	3.54814
KCNC4	potassium voltage-gated channel subfamily C member...	1	0.689585	<U+2605>	0.0871712	2.79564	3.48522
TXNIP	thioredoxin interacting protein	1	-0.679595	<U+2605>	5.70815e-06	8.04542	7.36582
PIF1	PIF1 5'-to-3' DNA helicase	15	-0.664239	<U+2605>	0.000610475	5.62363	4.95939
NRSN2	neurensin 2	20	0.656823	<U+2605>	0.0764752	1.87401	2.53083
TMCC3	transmembrane and coiled-coil domain family 3	12	0.61901	<U+2605>	0.0633214	2.44872	3.06773
RHOB	ras homolog family member B	2	0.617918	<U+2605>	0.0207926	3.87249	4.49041
PASK	PAS domain containing serine/threonine kinase	2	0.610703	<U+2605>	0.000100517	6.3652	6.9759
CTH	cystathionine gamma-lyase	1	0.599088	<U+2605>	0.0462331	2.86923	3.46831
PAOX	polyamine oxidase	10	0.593691	<U+2605>	0.0667155	2.47857	3.07226
PRXL2B	peroxiredoxin like 2B	1	0.592364	<U+2605>	0.0377846	3.01936	3.61172
NOL4L	nucleolar protein 4 like	20	0.591615	<U+2605>	0.00809762	4.07081	4.66243
SLC12A4	solute carrier family 12 member 4	16	0.583417	<U+2605>	0.0458979	2.83138	3.4148
ZNF18	zinc finger protein 18	17	-0.582572	<U+2605>	0.0580027	3.82196	3.23939
AUNIP	aurora kinase A and ninein interacting protein	1	0.561718	<U+2605>	0.0550397	3.22843	3.79014
ZNF101	zinc finger protein 101	19	0.55749	<U+2605>	0.000516866	5.5642	6.12169
AACS	acetoacetyl-CoA synthetase	12	0.555531	<U+2605>	0.0667155	2.95289	3.50842
GOLGA2P5	GOLGA2 pseudogene 5	12	0.549536	<U+2605>	0.005305	4.57756	5.12709
CASTOR3	CASTOR family member 3	7	0.540402	<U+2605>	0.0325975	3.65396	4.19436
P2RX4	purinergic receptor P2X 4	12	0.538555	<U+2605>	0.0448386	3.37511	3.91367
ISYNA1	inositol-3-phosphate synthase 1	19	0.538058	<U+2605>	0.024125	3.90831	4.44637
CD93	CD93 molecule	20	-0.53564	<U+2605>	0.0871712	3.4619	2.92626
ARHGEF39	Rho guanine nucleotide exchange factor 39	9	-0.533647	<U+2605>	0.024125	4.3633	3.82965
SAT1	spermidine/spermine N1-acetyltransferase 1	X	0.527921	<U+2605>	0.0504966	3.91305	4.44097
ND6	NADH dehydrogenase subunit 6		-0.523472	<U+2605>	0.0148271	6.32721	5.80374
LRATD2	LRAT domain containing 2	8	0.522936	<U+2605>	0.0680106	3.91606	4.439
ZFP36	ZFP36 ring finger protein	19	0.519702	<U+2605>	0.0817622	3.50591	4.02561
TTYH2	tweety family member 2	17	0.517644	<U+2605>	0.0580027	3.77605	4.2937
ARSB	arylsulfatase B	5	-0.516472	<U+2605>	0.024125	4.62066	4.10419
DNAJC30	DnaJ heat shock protein family (Hsp40) member C30	7	-0.512739	<U+2605>	0.0871712	3.61803	3.10529
MAPK13	mitogen-activated protein kinase 13	6	0.511208	<U+2605>	0.0526902	3.88808	4.39929
TMCC1-AS1	TMCC1 antisense RNA 1 (head to head)	3	-0.508514	<U+2605>	0.0769035	4.02372	3.51521
ZSWIM8	zinc finger SWIM-type containing 8	10	0.506852	<U+2605>	0.00992848	4.57103	5.07788
MS4A1	membrane spanning 4-domains A1	11	-0.506352	<U+2605>	0.005305	5.63425	5.1279
JUND	JunD proto-oncogene, AP-1 transcription factor sub...	19	0.504208	<U+2605>	0.00825973	5.20124	5.70545
DDX59	DEAD-box helicase 59	1	-0.503708	<U+2605>	0.0715209	4.25599	3.75228
TUBA4A	tubulin alpha 4a	2	0.49574	<U+2605>	0.0914766	2.83265	3.32839
EME2	essential meiotic structure-specific endonuclease ...	16	-0.494682	<U+2605>	0.0385344	4.9063	4.41162
TRIP10	thyroid hormone receptor interactor 10	19	0.492506	<U+2605>	0.0860836	3.15323	3.64574
SQOR	sulfide quinone oxidoreductase	15	0.491739	<U+2605>	0.0591174	3.45213	3.94387
DACT1	dishevelled binding antagonist of beta catenin 1	14	0.488967	<U+2605>	0.0504966	3.80568	4.29465
PTCH1	patched 1	9	0.488384	<U+2605>	0.0613082	3.39602	3.8844
KAZALD1	Kazal type serine peptidase inhibitor domain 1	10	-0.487091	<U+2605>	0.021355	5.08128	4.59419
NAPRT	nicotinate phosphoribosyltransferase	8	0.484628	<U+2605>	0.069235	4.01748	4.50211
CYTH4	cytohesin 4	22	-0.480165	<U+2605>	0.0871712	3.65541	3.17525
JUNB	JunB proto-oncogene, AP-1 transcription factor sub...	19	0.479601	<U+2605>	0.0376119	4.49389	4.9735
RASSF7	Ras association domain family member 7	11	0.476481	<U+2605>	0.0871712	3.12393	3.60041
F13A1	coagulation factor XIII A chain	6	-0.474597	<U+2605>	0.0953624	3.8671	3.3925
TMC8	transmembrane channel like 8	17	-0.474487	<U+2605>	0.021355	5.55819	5.0837
DENND6B	DENN domain containing 6B	22	-0.464721	<U+2605>	0.0817622	3.89909	3.43437
PIK3C2B	phosphatidylinositol-4-phosphate 3-kinase catalyti...	1	-0.4624	<U+2605>	0.00256774	6.69605	6.23365
KIF21B	kinesin family member 21B	1	0.455817	<U+2605>	0.0552349	5.25542	5.71124
ZNF620	zinc finger protein 620	3	0.452957	<U+2605>	0.0914766	3.41017	3.86312
DERL3	derlin 3	22	0.451152	<U+2605>	0.0462331	4.23321	4.68436
ARID3A	AT-rich interaction domain 3A	19	0.45083	<U+2605>	0.0462331	4.03851	4.48934
ZYX	zyxin	7	0.441152	<U+2605>	0.0462331	5.79725	6.2384
FGFR1	fibroblast growth factor receptor 1	8	0.440319	<U+2605>	0.00782035	6.77415	7.21447
RUSC1	RUN and SH3 domain containing 1	1	0.438398	<U+2605>	0.0385344	4.85213	5.29053
HECA	hdc homolog, cell cycle regulator	6	0.43839	<U+2605>	0.0462331	4.84258	5.28097
FER	FER tyrosine kinase	5	-0.437392	<U+2605>	0.0525227	4.45698	4.01958
ZBTB21	zinc finger and BTB domain containing 21	21	0.435226	<U+2605>	0.0354795	4.8472	5.28242
SAPCD2	suppressor APC domain containing 2	9	-0.434763	<U+2605>	0.00122701	7.36034	6.92558
NR2F6	nuclear receptor subfamily 2 group F member 6	19	0.43455	<U+2605>	0.099737	3.6572	4.09175
PER1	period circadian regulator 1	17	0.434361	<U+2605>	0.0462331	4.14743	4.58179
PPARA	peroxisome proliferator activated receptor alpha	22	0.432622	<U+2605>	0.0764115	4.40332	4.83594
PTK2	protein tyrosine kinase 2	8	0.430622	<U+2605>	0.0871712	3.64671	4.07734
HYAL2	hyaluronidase 2	3	-0.43048	<U+2605>	0.078128	4.25636	3.82588
PLCB3	phospholipase C beta 3	11	0.425431	<U+2605>	0.0367445	4.88247	5.3079
KATNB1	katanin regulatory subunit B1	16	0.424698	<U+2605>	0.0796769	4.48343	4.90813
TTC24	tetratricopeptide repeat domain 24	1	-0.421031	<U+2605>	0.0667155	5.58127	5.16024
EXO1	exonuclease 1	1	0.415534	<U+2605>	0.0283145	5.09736	5.51289
DEPP1	DEPP1 autophagy regulator	10	0.412126	<U+2605>	0.005305	5.84476	6.25689
CYTIP	cytohesin 1 interacting protein	2	0.410372	<U+2605>	0.0158889	5.36922	5.77959
SLC6A9	solute carrier family 6 member 9	1	0.408939	<U+2605>	0.0871712	3.72716	4.1361
CDC6	cell division cycle 6	17	0.407445	<U+2605>	0.0157326	5.52964	5.93709
NME3	NME/NM23 nucleoside diphosphate kinase 3	16	0.40608	<U+2605>	0.0980549	3.55377	3.95985
KPNA2	karyopherin subunit alpha 2	17	-0.405104	<U+2605>	0.000610475	8.43176	8.02666
NOS2	nitric oxide synthase 2	17	0.404685	<U+2605>	0.0396501	4.74199	5.14668
HBP1	HMG-box transcription factor 1	7	0.402821	<U+2605>	0.0249071	4.98052	5.38334
METTL1	methyltransferase like 1	12	-0.402115	<U+2605>	0.0619751	4.5398	4.13769
GJC1	gap junction protein gamma 1	17	0.400891	<U+2605>	0.0245226	5.88613	6.28702
CDC20	cell division cycle 20	1	-0.398532	<U+2605>	0.00171276	7.45534	7.05681
CTNNAL1	catenin alpha like 1	9	0.395961	<U+2605>	0.0504966	4.56873	4.9647
SH3BP1	SH3 domain binding protein 1	22	0.394314	<U+2605>	0.0962351	4.17544	4.56976
CRELD1	cysteine rich with EGF like domains 1	3	0.393044	<U+2605>	0.0854234	3.95245	4.34549
ZNF720	zinc finger protein 720	16	-0.393032	<U+2605>	0.0871164	4.37606	3.98303
HMMR	hyaluronan mediated motility receptor	5	-0.392153	<U+2605>	0.0591174	5.94417	5.55201
TXNDC12	thioredoxin domain containing 12	1	0.389743	<U+2605>	0.005305	6.45235	6.84209
SSH3	slingshot protein phosphatase 3	11	-0.388319	<U+2605>	0.0664283	4.94764	4.55932
CDKN2AIP	CDKN2A interacting protein	4	0.384979	<U+2605>	0.0367445	5.52745	5.91243
SMG8	SMG8 nonsense mediated mRNA decay factor	17	-0.38467	<U+2605>	0.0914766	4.97062	4.58596
SPINT1	serine peptidase inhibitor, Kunitz type 1	15	0.382716	<U+2605>	0.099067	4.67838	5.0611
N4BP2L1	NEDD4 binding protein 2 like 1	13	0.382625	<U+2605>	0.0396501	4.95983	5.34245
GBP2	guanylate binding protein 2	1	0.381743	<U+2605>	0.0396501	5.14798	5.52972
TUBA1A	tubulin alpha 1a	12	0.380727	<U+2605>	0.0480543	5.55621	5.93694
DEPDC1	DEP domain containing 1	1	-0.379617	<U+2605>	0.024125	5.77155	5.39193
ALG10B	ALG10 alpha-1,2-glucosyltransferase B	12	-0.37801	<U+2605>	0.0749214	4.79185	4.41384
BCORL1	BCL6 corepressor like 1	X	0.371917	<U+2605>	0.0871164	4.20452	4.57644
SOD2	superoxide dismutase 2	6	0.370321	<U+2605>	0.00979267	6.91553	7.28585
ZMAT1	zinc finger matrin-type 1	X	-0.369483	<U+2605>	0.0462331	5.04747	4.67799
IGFBP2	insulin like growth factor binding protein 2	2	-0.368122	<U+2605>	0.0691698	4.86784	4.49972
ZNF710-AS1	ZNF710 antisense RNA 1	15	0.366299	<U+2605>	0.0749214	4.35268	4.71898
RNPEP	arginyl aminopeptidase	1	0.365359	<U+2605>	0.0462331	4.879	5.24436
PDE4D	phosphodiesterase 4D	5	0.365086	<U+2605>	0.0580027	4.88386	5.24894
CENPA	centromere protein A	2	-0.364969	<U+2605>	0.0419366	5.46123	5.09626
TJP2	tight junction protein 2	9	0.364651	<U+2605>	0.0912424	4.3107	4.67535
FAM83D	family with sequence similarity 83 member D	20	-0.363591	<U+2605>	0.0691698	5.29661	4.93302
SMO	smoothened, frizzled class receptor	7	0.361976	<U+2605>	0.0580027	4.84875	5.21072
DOK3	docking protein 3	5	-0.360356	<U+2605>	0.0158889	7.66541	7.30505
EIF2AK3	eukaryotic translation initiation factor 2 alpha k...	2	0.358904	<U+2605>	0.0895777	4.76837	5.12727
SLC37A4	solute carrier family 37 member 4	11	0.358261	<U+2605>	0.0325975	5.61252	5.97078
MAP3K3	mitogen-activated protein kinase kinase kinase 3	17	0.356672	<U+2605>	0.0871712	5.28126	5.63794
TNFRSF1A	TNF receptor superfamily member 1A	12	0.356524	<U+2605>	0.0172133	6.47276	6.82928
SAMD8	sterile alpha motif domain containing 8	10	0.355904	<U+2605>	0.0715209	4.52334	4.87924
LRRC42	leucine rich repeat containing 42	1	0.355736	<U+2605>	0.0895777	4.34963	4.70536
CEP164	centrosomal protein 164	11	-0.355654	<U+2605>	0.0924384	5.21734	4.86168
CEP97	centrosomal protein 97	3	0.355595	<U+2605>	0.0493428	5.19926	5.55485
SLC6A6	solute carrier family 6 member 6	3	0.355275	<U+2605>	0.0817622	5.60595	5.96123
ZNF783	zinc finger family member 783	7	-0.354788	<U+2605>	0.069235	5.5523	5.19752
IGSF8	immunoglobulin superfamily member 8	1	0.354418	<U+2605>	0.099737	4.52003	4.87444
PLK1	polo like kinase 1	16	-0.353984	<U+2605>	0.00825973	7.45139	7.0974
CLU	clusterin	8	-0.353866	<U+2605>	0.0158889	6.73001	6.37614
TMPO-AS1	TMPO antisense RNA 1	12	-0.352964	<U+2605>	0.0889017	4.54319	4.19023
RAD51	RAD51 recombinase	15	0.351811	<U+2605>	0.0664283	4.80301	5.15482
SV2A	synaptic vesicle glycoprotein 2A	1	0.35044	<U+2605>	0.0914766	4.19392	4.54436
ACSF2	acyl-CoA synthetase family member 2	17	0.349787	<U+2605>	0.0724523	4.89053	5.24032
CLN6	CLN6 transmembrane ER protein	15	-0.349157	<U+2605>	0.0396501	6.9375	6.58834
GNL1	G protein nucleolar 1 (putative)	6	0.348851	<U+2605>	0.00825973	7.03034	7.37919
SCD5	stearoyl-CoA desaturase 5	4	0.348367	<U+2605>	0.0704058	4.6804	5.02877
UCP2	uncoupling protein 2	11	0.346871	<U+2605>	0.0168765	6.05423	6.4011
CHAF1B	chromatin assembly factor 1 subunit B	21	0.346288	<U+2605>	0.0972041	4.94238	5.28867
ARL6IP5	ADP ribosylation factor like GTPase 6 interacting ...	3	0.345274	<U+2605>	0.0691698	5.70592	6.05119
LBH	LBH regulator of WNT signaling pathway	2	0.34515	<U+2605>	0.0558484	5.10762	5.45277
CLEC2B	C-type lectin domain family 2 member B	12	0.34508	<U+2605>	0.0540521	5.86839	6.21347
ACAT2	acetyl-CoA acetyltransferase 2	6	0.344377	<U+2605>	0.0168765	6.61385	6.95823
PPP1R10	protein phosphatase 1 regulatory subunit 10	6	-0.342335	<U+2605>	0.0193871	6.63924	6.2969
STS	steroid sulfatase	X	-0.342195	<U+2605>	0.0951611	5.46088	5.11869
UBE2C	ubiquitin conjugating enzyme E2 C	20	-0.339674	<U+2605>	0.0579721	6.09984	5.76017
HK1	hexokinase 1	10	0.337958	<U+2605>	0.0385344	5.83303	6.17099
PEA15	proliferation and apoptosis adaptor protein 15	1	0.335612	<U+2605>	0.0558484	5.12183	5.45744
GSDME	gasdermin E	7	-0.334877	<U+2605>	0.0580027	5.32071	4.98584
JCAD	junctional cadherin 5 associated	10	-0.334464	<U+2605>	0.0796769	6.91149	6.57702
TAPT1	transmembrane anterior posterior transformation 1	4	0.334077	<U+2605>	0.0167055	6.44392	6.778
KIF20A	kinesin family member 20A	5	-0.333617	<U+2605>	0.0253378	6.54516	6.21154
SLC25A29	solute carrier family 25 member 29	14	0.33338	<U+2605>	0.0680027	6.13607	6.46945
MARVELD1	MARVEL domain containing 1	10	-0.332955	<U+2605>	0.0532031	5.39271	5.05975
GCLC	glutamate-cysteine ligase catalytic subunit	6	0.332619	<U+2605>	0.0462331	5.30431	5.63693
ASF1B	anti-silencing function 1B histone chaperone	19	0.3307	<U+2605>	0.0175058	6.084	6.4147
GRINA	glutamate ionotropic receptor NMDA type subunit as...	8	0.330313	<U+2605>	0.0871712	4.89705	5.22736
ARRDC3	arrestin domain containing 3	5	0.329984	<U+2605>	0.0813761	5.31437	5.64436
LY86	lymphocyte antigen 86	6	-0.329534	<U+2605>	0.0990481	4.92792	4.59838
CD34	CD34 molecule	1	-0.325618	<U+2605>	0.0462331	6.08331	5.75769
CD69	CD69 molecule	12	0.325002	<U+2605>	0.0396501	5.48554	5.81055
ARL6IP1	ADP ribosylation factor like GTPase 6 interacting ...	16	-0.324164	<U+2605>	0.00437899	8.12404	7.79988
BLACE	B cell acute lymphoblastic leukemia expressed	7	-0.324029	<U+2605>	0.099737	5.95596	5.63193
GAB1	GRB2 associated binding protein 1	4	0.3238	<U+2605>	0.0342349	7.29514	7.61894
MPLKIP	M-phase specific PLK1 interacting protein	7	-0.323093	<U+2605>	0.0504966	5.86078	5.53769
CPOX	coproporphyrinogen oxidase	3	0.322967	<U+2605>	0.0704058	5.22274	5.5457
DLGAP5	DLG associated protein 5	14	-0.321947	<U+2605>	0.0213875	6.49308	6.17113
BAHCC1	BAH domain and coiled-coil containing 1	17	-0.321598	<U+2605>	0.0680106	9.04622	8.72463
IL7R	interleukin 7 receptor	5	-0.319866	<U+2605>	0.0871164	5.67598	5.35612
PSRC1	proline and serine rich coiled-coil 1	1	-0.319357	<U+2605>	0.0535885	5.43241	5.11305
CCNB1	cyclin B1	5	-0.318173	<U+2605>	0.0132907	7.55749	7.23932
DHCR7	7-dehydrocholesterol reductase	11	0.316695	<U+2605>	0.0418078	6.05791	6.37461
LRRFIP2	LRR binding FLII interacting protein 2	3	0.316678	<U+2605>	0.0745132	5.1892	5.50588
CBFA2T3	CBFA2/RUNX1 partner transcriptional co-repressor 3	16	-0.31623	<U+2605>	0.0836483	5.14445	4.82822
IFRD1	interferon related developmental regulator 1	7	0.315646	<U+2605>	0.0596082	5.88372	6.19936
CCNB2	cyclin B2	15	-0.314535	<U+2605>	0.0283145	6.97764	6.6631
GPT2	glutamic--pyruvic transaminase 2	16	0.314071	<U+2605>	0.0377846	6.70691	7.02098
CYBRD1	cytochrome b reductase 1	2	0.313554	<U+2605>	0.0816454	5.05144	5.36499
PITPNM1	phosphatidylinositol transfer protein membrane ass...	11	0.312625	<U+2605>	0.089096	5.32153	5.63415
TUBA1C	tubulin alpha 1c	12	-0.312436	<U+2605>	0.0105572	8.14673	7.83429
VPS36	vacuolar protein sorting 36 homolog	13	-0.311335	<U+2605>	0.0213527	6.93504	6.62371
NCF4	neutrophil cytosolic factor 4	22	-0.311261	<U+2605>	0.0715209	5.44304	5.13178
ND1	NADH dehydrogenase subunit 1		-0.309365	<U+2605>	0.0092575	11.7549	11.4455
POGLUT1	protein O-glucosyltransferase 1	3	-0.306931	<U+2605>	0.0871712	5.98437	5.67744
STARD4	StAR related lipid transfer domain containing 4	5	0.306749	<U+2605>	0.0924384	5.4681	5.77485
RAB27A	RAB27A, member RAS oncogene family	15	0.302816	<U+2605>	0.0871712	5.00943	5.31225
ZNF276	zinc finger protein 276	16	-0.30135	<U+2605>	0.0462331	6.40244	6.10109
RSAD1	radical S-adenosyl methionine domain containing 1	17	-0.300174	<U+2605>	0.0468126	6.19499	5.89482
CYTB	cytochrome b		-0.298143	<U+2605>	0.0125925	11.6908	11.3926
ZFHX3	zinc finger homeobox 3	16	-0.296923	<U+2605>	0.0540521	5.82017	5.52324
UBR7	ubiquitin protein ligase E3 component n-recognin 7	14	0.296112	<U+2605>	0.0817622	5.49039	5.7865
LIMK1	LIM domain kinase 1	7	0.295232	<U+2605>	0.0957128	4.86806	5.16329
PRAG1	PEAK1 related, kinase-activating pseudokinase 1	8	-0.295162	<U+2605>	0.0715209	5.85175	5.55658
CDK9	cyclin dependent kinase 9	9	0.292956	<U+2605>	0.0396501	7.01482	7.30778
FANCI	FA complementation group I	15	0.292874	<U+2605>	0.0396501	6.67957	6.97245
PRKD2	protein kinase D2	19	0.291535	<U+2605>	0.0423324	6.46744	6.75898
SREBF1	sterol regulatory element binding transcription fa...	17	0.291082	<U+2605>	0.0895777	5.71836	6.00944
B4GALT1	beta-1,4-galactosyltransferase 1	9	0.290753	<U+2605>	0.0860836	5.64972	5.94047
PDXK	pyridoxal kinase	21	0.289989	<U+2605>	0.0871164	5.701	5.99099
HCG11	HLA complex group 11	6	-0.289976	<U+2605>	0.0813761	5.77798	5.488
PWWP3A	PWWP domain containing 3A, DNA repair factor	19	0.289518	<U+2605>	0.0854234	5.81759	6.1071
TARBP1	TAR (HIV-1) RNA binding protein 1	1	-0.289292	<U+2605>	0.0377846	7.39392	7.10462
AHCYL1	adenosylhomocysteinase like 1	1	0.288353	<U+2605>	0.0342349	6.68223	6.97058
GINS2	GINS complex subunit 2	16	0.287997	<U+2605>	0.0871164	5.27581	5.56381
TRIM38	tripartite motif containing 38	6	0.287928	<U+2605>	0.0490677	7.27793	7.56585
SHMT2	serine hydroxymethyltransferase 2	12	0.287512	<U+2605>	0.00825973	8.76513	9.05264
SLC2A5	solute carrier family 2 member 5	1	-0.287391	<U+2605>	0.0691698	6.33334	6.04595
ARMC6	armadillo repeat containing 6	19	-0.286698	<U+2605>	0.0540521	6.61583	6.32914
B3GNT2	UDP-GlcNAc:betaGal beta-1,3-N-acetylglucosaminyltr...	2	-0.285148	<U+2605>	0.0480543	6.38717	6.10202
TNFSF13B	TNF superfamily member 13b	13	0.284349	<U+2605>	0.0385344	6.33296	6.61731
FAM216A	family with sequence similarity 216 member A	12	-0.281701	<U+2605>	0.0647415	5.78466	5.50296
CENPU	centromere protein U	4	0.281525	<U+2605>	0.0396501	6.31804	6.59956
PALLD	palladin, cytoskeletal associated protein	4	0.279658	<U+2605>	0.0914766	5.71875	5.99841
BID	BH3 interacting domain death agonist	22	-0.27923	<U+2605>	0.0871164	5.63388	5.35465
SLC18A1	solute carrier family 18 member A1	8	0.27565	<U+2605>	0.0730681	6.17215	6.4478
CPNE7	copine 7	16	-0.275246	<U+2605>	0.0385344	7.28132	7.00608
TMA16	translation machinery associated 16 homolog	4	-0.274354	<U+2605>	0.0871712	5.83421	5.55985
SRPK2	SRSF protein kinase 2	7	0.273963	<U+2605>	0.073753	5.82631	6.10028
SLC3A2	solute carrier family 3 member 2	11	0.273373	<U+2605>	0.0267739	7.62949	7.90287
MBD3	methyl-CpG binding domain protein 3	19	-0.272594	<U+2605>	0.073753	6.94064	6.66804
TMEM250	transmembrane protein 250	9	-0.272543	<U+2605>	0.0816064	6.16835	5.8958
LAT2	linker for activation of T cells family member 2	7	-0.272447	<U+2605>	0.0167055	8.98021	8.70776
FDX1	ferredoxin 1	11	0.272367	<U+2605>	0.0882206	5.53299	5.80536
MEX3A	mex-3 RNA binding family member A	1	-0.271639	<U+2605>	0.0749321	6.53358	6.26194
KLF6	Kruppel like factor 6	10	0.271324	<U+2605>	0.0396501	7.03674	7.30806
AEBP1	AE binding protein 1	7	0.269062	<U+2605>	0.0462331	6.64326	6.91232
AIMP2	aminoacyl tRNA synthetase complex interacting mult...	7	-0.26814	<U+2605>	0.0791518	6.62804	6.3599
SLC30A7	solute carrier family 30 member 7	1	0.265785	<U+2605>	0.0953624	5.50561	5.77139
DDI2	DNA damage inducible 1 homolog 2	1	0.26519	<U+2605>	0.0633939	6.94208	7.20727
CCNB1IP1	cyclin B1 interacting protein 1	14	0.265011	<U+2605>	0.0580027	7.1063	7.37131
DNAJB1	DnaJ heat shock protein family (Hsp40) member B1	19	0.264851	<U+2605>	0.063201	5.91101	6.17586
CDCA5	cell division cycle associated 5	11	0.263118	<U+2605>	0.0408812	6.757	7.02012
IRF3	interferon regulatory factor 3	19	0.2628	<U+2605>	0.0680027	6.11999	6.38279
BDH1	3-hydroxybutyrate dehydrogenase 1	3	0.262537	<U+2605>	0.0680106	5.88639	6.14893
CAST	calpastatin	5	0.260431	<U+2605>	0.073753	6.21226	6.47269
CDT1	chromatin licensing and DNA replication factor 1	16	0.25933	<U+2605>	0.0460722	6.78088	7.04021
CTSS	cathepsin S	1	-0.258302	<U+2605>	0.0580027	6.39424	6.13594
GFPT1	glutamine--fructose-6-phosphate transaminase 1	2	0.257088	<U+2605>	0.0871164	6.19762	6.45471
PLD6	phospholipase D family member 6	17	-0.256087	<U+2605>	0.0924384	5.71285	5.45676
ZMYND19	zinc finger MYND-type containing 19	9	0.255189	<U+2605>	0.0871712	5.69931	5.9545
DDIT4	DNA damage inducible transcript 4	10	0.253856	<U+2605>	0.0889017	5.98528	6.23914
TFAP4	transcription factor AP-4	16	-0.25359	<U+2605>	0.0791518	6.19248	5.93889
ECT2	epithelial cell transforming 2	3	-0.253269	<U+2605>	0.0871712	5.87658	5.62331
ZNF84	zinc finger protein 84	12	-0.251349	<U+2605>	0.069235	6.87975	6.6284
MBOAT7	membrane bound O-acyltransferase domain containing...	19	0.250574	<U+2605>	0.0855276	5.92633	6.1769
PDE4B	phosphodiesterase 4B	1	0.25006	<U+2605>	0.0691698	7.04615	7.29621
BMP2K	BMP2 inducible kinase	4	0.248626	<U+2605>	0.0745132	6.97321	7.22184
FEN1	flap structure-specific endonuclease 1	11	0.247586	<U+2605>	0.0480543	6.93402	7.1816
CALCOCO2	calcium binding and coiled-coil domain 2	17	0.247323	<U+2605>	0.073753	6.07989	6.32722
TIFA	TRAF interacting protein with forkhead associated ...	4	0.246992	<U+2605>	0.099067	5.55497	5.80196
WARS1	tryptophanyl-tRNA synthetase 1	14	0.246176	<U+2605>	0.073753	6.62281	6.86898
CARS1	cysteinyl-tRNA synthetase 1	11	0.245241	<U+2605>	0.0871164	5.85217	6.09742
SLC25A1	solute carrier family 25 member 1	22	0.245229	<U+2605>	0.0991288	6.06651	6.31174
RRP9	ribosomal RNA processing 9, U3 small nucleolar RNA...	3	-0.24512	<U+2605>	0.0871164	6.45195	6.20683
RFX5	regulatory factor X5	1	-0.243435	<U+2605>	0.0871164	6.79063	6.5472
RIOX2	ribosomal oxygenase 2	3	-0.243025	<U+2605>	0.0897105	6.6545	6.41147
IKZF2	IKAROS family zinc finger 2	2	0.24146	<U+2605>	0.0871712	7.35972	7.60118
SRRT	serrate, RNA effector molecule	7	-0.241403	<U+2605>	0.0442001	8.05347	7.81207
EIF4EBP1	eukaryotic translation initiation factor 4E bindin...	8	0.241337	<U+2605>	0.0685631	7.46837	7.70971
EMB	embigin	5	-0.240115	<U+2605>	0.0985844	7.09056	6.85045
PACSIN2	protein kinase C and casein kinase substrate in ne...	22	0.239323	<U+2605>	0.0871712	6.03113	6.27045
LILRB1	leukocyte immunoglobulin like receptor B1	19	-0.237319	<U+2605>	0.0914766	6.3101	6.07278
CHAF1A	chromatin assembly factor 1 subunit A	19	0.23652	<U+2605>	0.0925559	6.56584	6.80236
TALDO1	transaldolase 1	11	0.235439	<U+2605>	0.0941373	7.02886	7.26429
RCBTB2	RCC1 and BTB domain containing protein 2	13	0.235265	<U+2605>	0.0504966	7.47992	7.71518
CLK3	CDC like kinase 3	15	0.235006	<U+2605>	0.0871712	6.1358	6.3708
GTSE1	G2 and S-phase expressed 1	22	-0.234486	<U+2605>	0.0871712	6.51595	6.28146
STK17A	serine/threonine kinase 17a	7	0.233775	<U+2605>	0.0855276	6.61356	6.84733
CHTF8	chromosome transmission fidelity factor 8	16	-0.225567	<U+2605>	0.0947055	6.99259	6.76702
MYBBP1A	MYB binding protein 1a	17	-0.224562	<U+2605>	0.0871164	8.10509	7.88053
BIRC5	baculoviral IAP repeat containing 5	17	-0.224096	<U+2605>	0.0871712	7.17891	6.95482
HMGCS1	3-hydroxy-3-methylglutaryl-CoA synthase 1	5	0.221052	<U+2605>	0.0741056	7.04098	7.26203
CSK	C-terminal Src kinase	15	-0.22091	<U+2605>	0.0675017	7.35299	7.13208
BPTF	bromodomain PHD finger transcription factor	17	-0.220023	<U+2605>	0.0871164	7.62365	7.40362
HSPA5	heat shock protein family A (Hsp70) member 5	9	0.217914	<U+2605>	0.0580027	9.17591	9.39382
SRM	spermidine synthase	1	-0.215024	<U+2605>	0.0741056	8.01089	7.79587
INSIG1	insulin induced gene 1	7	0.213887	<U+2605>	0.061505	7.61503	7.82891
RBM3	RNA binding motif protein 3	X	-0.212109	<U+2605>	0.0635498	8.69571	8.4836
MTHFD2	methylenetetrahydrofolate dehydrogenase (NADP+ dep...	2	0.211728	<U+2605>	0.0724523	7.78174	7.99346
UBE2S	ubiquitin conjugating enzyme E2 S	19	-0.210845	<U+2605>	0.0972041	7.44739	7.23654
MCM3	minichromosome maintenance complex component 3	6	0.210307	<U+2605>	0.0462331	8.48544	8.69574
NSD3	nuclear receptor binding SET domain protein 3	8	0.210253	<U+2605>	0.0989693	7.81	8.02026
HNRNPDL	heterogeneous nuclear ribonucleoprotein D like	4	0.20744	<U+2605>	0.0504966	9.26201	9.46945
LCP1	lymphocyte cytosolic protein 1	13	0.207082	<U+2605>	0.0715209	8.79402	9.0011
NR5A1	nuclear receptor subfamily 5 group A member 1	9	-0.206811	<U+2605>	0.0580027	8.95888	8.75207
SNHG7	small nucleolar RNA host gene 7	9	-0.204084	<U+2605>	0.0947055	7.54281	7.33873
TUBB4B	tubulin beta 4B class IVb	9	-0.202811	<U+2605>	0.0581398	8.48661	8.2838
H2AX	H2A.X variant histone	11	-0.202545	<U+2605>	0.0843757	7.50511	7.30257
DAGLB	diacylglycerol lipase beta	7	0.202225	<U+2605>	0.0920748	7.36505	7.56727
U2AF2	U2 small nuclear RNA auxiliary factor 2	19	-0.199929	<U+2605>	0.0846584	8.52245	8.32252
IRAK1	interleukin 1 receptor associated kinase 1	X	-0.198336	<U+2605>	0.099737	7.96641	7.76808
FDFT1	farnesyl-diphosphate farnesyltransferase 1	8	0.194878	<U+2605>	0.0847025	8.00096	8.19583
HSPH1	heat shock protein family H (Hsp110) member 1	13	0.192825	<U+2605>	0.0924384	7.4504	7.64322
LAIR1	leukocyte associated immunoglobulin like receptor ...	19	-0.190344	<U+2605>	0.0871164	8.17613	7.98579
APEX1	apurinic/apyrimidinic endodeoxyribonuclease 1	14	-0.18327	<U+2605>	0.0871164	8.67585	8.49258
ODC1	ornithine decarboxylase 1	2	-0.182939	<U+2605>	0.0871164	8.87184	8.6889

### Sheet: Hallmarks
	size	logFC	meta.q
HALLMARK_TGF_BETA_SIGNALING	45	0.1116	0.0006
HALLMARK_CHOLESTEROL_HOMEOSTASIS	57	0.0984	0.0027
HALLMARK_ANDROGEN_RESPONSE	80	0.0979	0.0006
HALLMARK_APOPTOSIS	122	0.0966	0.0006
HALLMARK_TNFA_SIGNALING_VIA_NFKB	145	0.0942	0.0006
HALLMARK_P53_PATHWAY	147	0.0936	0.0006
HALLMARK_ANGIOGENESIS	15	0.0898	0.0105
HALLMARK_NOTCH_SIGNALING	24	0.0898	0.0434
HALLMARK_WNT_BETA_CATENIN_SIGNALING	29	0.0873	0.0126
HALLMARK_HYPOXIA	130	0.0807	0.0006
HALLMARK_COAGULATION	54	0.0708	0.0006
HALLMARK_EPITHELIAL_MESENCHYMAL_TRANSITION	79	0.0673	0.0006
HALLMARK_APICAL_JUNCTION	110	0.0642	0.0006
HALLMARK_COMPLEMENT	110	0.0591	0.0006
HALLMARK_XENOBIOTIC_METABOLISM	108	0.058	0.0006
HALLMARK_MTORC1_SIGNALING	177	0.0541	0.0131
HALLMARK_HEME_METABOLISM	141	0.0527	0.0069
HALLMARK_UV_RESPONSE_UP	115	0.0521	0.0257
HALLMARK_MYOGENESIS	81	0.0519	0.0006
HALLMARK_IL2_STAT5_SIGNALING	131	0.0495	0.0022
HALLMARK_FATTY_ACID_METABOLISM	119	0.0477	0.0324
HALLMARK_ESTROGEN_RESPONSE_LATE	112	0.0453	0.0146
HALLMARK_ESTROGEN_RESPONSE_EARLY	111	0.0399	0.0217
HALLMARK_INFLAMMATORY_RESPONSE	96	0.0361	0.0202
HALLMARK_MYC_TARGETS_V2	56	-0.0923	0.001

### Sheet: GO
term	score	logFC	meta.q
positive regulation of blood vessel endothelial cell migration	5.126	0.1246	0.0021
regulation of complement activation	-5.023	-0.0468	0.0009
mitotic spindle assembly checkpoint	-4.4	-0.1118	0.0248
positive regulation of chemotaxis	4.349	0.1138	0.0052
actin filament bundle organization	2.996	0.1192	0.007
immunoglobulin receptor binding	-2.917	-0.083	0.0009
complement activation, classical pathway	-2.908	-0.0694	0.0009
humoral immune response mediated by circulating immunoglobulin	-2.798	-0.069	0.0009
regulation of protein activation cascade	-2.677	-0.0466	0.0009
regulation of blood vessel endothelial cell migration	2.676	0.107	0.001
cholesterol biosynthetic process	2.67	0.1031	0.0321
regulation of humoral immune response	-2.547	-0.0466	0.0009
regulation of acute inflammatory response	-2.536	-0.0442	0.0009
positive regulation of phosphate metabolic process	2.409	0.1791	0.0036
regulation of immune effector process	-2.37	-0.0435	0.0009
R-SMAD binding	2.352	0.1855	0.0068
regulation of telomere maintenance	-2.315	-0.0842	0.0048
positive regulation of endothelial cell migration	2.313	0.0867	0.001
spindle assembly checkpoint	-2.2	-0.1118	0.0248
mitotic spindle checkpoint	-2.2	-0.1118	0.0248
actin filament organization	0.957	0.0696	0.0006
cholesterol metabolic process	0.951	0.0509	0.1086

### Sheet: KEGG
pathway	logFC	meta.q
C2:KEGG_BLADDER_CANCER	0.151079	0.00102579
C2:KEGG_ECM_RECEPTOR_INTERACTION	0.135093	0.000585551
C2:KEGG_P53_SIGNALING_PATHWAY	0.119873	0.00200592
C2:KEGG_SMALL_CELL_LUNG_CANCER	0.10415	0.00058136
C2:KEGG_EPITHELIAL_CELL_SIGNALING_IN_HELICOBACTER_PYLORI_INFECTION	0.0972655	0.00769907
C2:KEGG_INOSITOL_PHOSPHATE_METABOLISM	0.0950415	0.0214829
C2:KEGG_GLYCOSAMINOGLYCAN_DEGRADATION	-0.0924423	0.00460655
PATHWAY:Bacterial invasion of epithelial cells_Homo sapiens_hsa05100	0.0918142	0.00266214
C2:KEGG_ENDOMETRIAL_CANCER	0.0914263	0.00423712
C2:KEGG_FOCAL_ADHESION	0.0907492	0.00058136
C2:KEGG_MISMATCH_REPAIR	0.0853215	0.102607
PATHWAY:Amoebiasis_Homo sapiens_hsa05146	0.0828834	0.000581719
C2:KEGG_THYROID_CANCER	0.0827113	0.0156385
C2:KEGG_HISTIDINE_METABOLISM	0.0825038	0.266673
C2:KEGG_GLYCINE_SERINE_AND_THREONINE_METABOLISM	0.0804281	0.0816438
C2:KEGG_ADHERENS_JUNCTION	0.075753	0.0208125
C2:KEGG_DNA_REPLICATION	0.0752544	0.0555686
PATHWAY:Proteoglycans in cancer_Homo sapiens_hsa05205	0.0748745	0.00058136
C2:KEGG_BUTANOATE_METABOLISM	0.0712688	0.0898933
C2:KEGG_COLORECTAL_CANCER	0.0709346	0.0290443
C2:KEGG_SNARE_INTERACTIONS_IN_VESICULAR_TRANSPORT	0.0684755	0.0995535
C2:KEGG_GLYCOLYSIS_GLUCONEOGENESIS	0.0666705	0.0161008
C2:KEGG_PYRUVATE_METABOLISM	0.066471	0.0248121
C2:KEGG_GNRH_SIGNALING_PATHWAY	0.0655998	0.00294418
C2:KEGG_PROPANOATE_METABOLISM	0.0611324	0.256378
C2:KEGG_ACUTE_MYELOID_LEUKEMIA	0.0603232	0.0582413
C2:KEGG_PANCREATIC_CANCER	0.0597843	0.0706359
PATHWAY:MicroRNAs in cancer_Homo sapiens_hsa05206	0.0593745	0.00058136
C2:KEGG_MELANOMA	0.0566073	0.0125022
C2:KEGG_TYROSINE_METABOLISM	0.0562652	0.0856216
C2:KEGG_ONE_CARBON_POOL_BY_FOLATE	0.0559277	0.34108
C2:KEGG_PATHWAYS_IN_CANCER	0.0556583	0.00058136
C2:KEGG_RENAL_CELL_CARCINOMA	0.0551685	0.0629747
C2:KEGG_ERBB_SIGNALING_PATHWAY	0.0539931	0.0410006
C2:KEGG_PHOSPHATIDYLINOSITOL_SIGNALING_SYSTEM	0.0534995	0.136116
PATHWAY:PI3K-Akt signaling pathway_Homo sapiens_hsa04151	0.052504	0.00058136
C2:KEGG_VALINE_LEUCINE_AND_ISOLEUCINE_DEGRADATION	0.0518751	0.211293
C2:KEGG_NON_SMALL_CELL_LUNG_CANCER	0.0515448	0.0929559
C2:KEGG_PROSTATE_CANCER	0.0504183	0.0598609
C2:KEGG_TGF_BETA_SIGNALING_PATHWAY	0.0498445	0.0635192
C2:KEGG_BASAL_TRANSCRIPTION_FACTORS	-0.0497739	0.0147042
C2:KEGG_NEUROTROPHIN_SIGNALING_PATHWAY	0.0497672	0.0160879
C2:KEGG_GALACTOSE_METABOLISM	0.0491768	0.392907
C2:KEGG_ARGININE_AND_PROLINE_METABOLISM	0.0480381	0.107073
C2:KEGG_AXON_GUIDANCE	0.0473628	0.0205049
C2:KEGG_WNT_SIGNALING_PATHWAY	0.0470024	0.021756
C2:KEGG_BIOSYNTHESIS_OF_UNSATURATED_FATTY_ACIDS	0.0464906	0.53544
C2:KEGG_FATTY_ACID_METABOLISM	0.0458325	0.0957513
C2:KEGG_HYPERTROPHIC_CARDIOMYOPATHY_HCM	0.0450033	0.0859905
C2:KEGG_PATHOGENIC_ESCHERICHIA_COLI_INFECTION	0.0439073	0.116224
C2:KEGG_GLUTATHIONE_METABOLISM	0.0437937	0.282894
C2:KEGG_VEGF_SIGNALING_PATHWAY	0.0413515	0.0741277
C2:KEGG_REGULATION_OF_ACTIN_CYTOSKELETON	0.0407853	0.0136397
C2:KEGG_PRION_DISEASES	0.0405931	0.220368
C2:KEGG_NOTCH_SIGNALING_PATHWAY	0.0404774	0.319771
C2:KEGG_CHRONIC_MYELOID_LEUKEMIA	0.0400299	0.341269
C2:KEGG_PRIMARY_IMMUNODEFICIENCY	-0.0398597	0.160806
C2:KEGG_ARRHYTHMOGENIC_RIGHT_VENTRICULAR_CARDIOMYOPATHY_ARVC	0.0384352	0.188371
C2:KEGG_RIBOSOME	0.0382892	0.0227198
C2:KEGG_BASAL_CELL_CARCINOMA	0.0378922	0.155646
C2:KEGG_DILATED_CARDIOMYOPATHY	0.0374252	0.0923755
C2:KEGG_TIGHT_JUNCTION	0.0371296	0.0317514
C2:KEGG_GAP_JUNCTION	0.0359083	0.0934271
C2:KEGG_GLYCEROPHOSPHOLIPID_METABOLISM	0.0352675	0.0692264
C2:KEGG_METABOLISM_OF_XENOBIOTICS_BY_CYTOCHROME_P450	0.0341921	0.0722878
C2:KEGG_REGULATION_OF_AUTOPHAGY	0.0335457	0.313576
C2:KEGG_NUCLEOTIDE_EXCISION_REPAIR	0.0330491	0.515324
C2:KEGG_PPAR_SIGNALING_PATHWAY	0.033019	0.0736721
C2:KEGG_AMINO_SUGAR_AND_NUCLEOTIDE_SUGAR_METABOLISM	0.0323122	0.655369
C2:KEGG_RIG_I_LIKE_RECEPTOR_SIGNALING_PATHWAY	0.0321221	0.421232
C2:KEGG_PENTOSE_PHOSPHATE_PATHWAY	0.0309996	0.329994
C2:KEGG_CALCIUM_SIGNALING_PATHWAY	0.0308044	0.0135055
C2:KEGG_VIRAL_MYOCARDITIS	0.0305443	0.366975
C2:KEGG_DRUG_METABOLISM_CYTOCHROME_P450	0.0300307	0.0878219
C2:KEGG_GLIOMA	0.0300024	0.35645
C2:KEGG_HEDGEHOG_SIGNALING_PATHWAY	0.0296325	0.271165
C2:KEGG_PEROXISOME	0.0295994	0.503857
C2:KEGG_LONG_TERM_DEPRESSION	0.0295019	0.158395
C2:KEGG_ENDOCYTOSIS	0.0292941	0.35092
C2:KEGG_MAPK_SIGNALING_PATHWAY	0.0292594	0.230969
C2:KEGG_GRAFT_VERSUS_HOST_DISEASE	-0.0292478	0.0308494
C2:KEGG_T_CELL_RECEPTOR_SIGNALING_PATHWAY	0.0289842	0.435448
C2:KEGG_B_CELL_RECEPTOR_SIGNALING_PATHWAY	0.0289543	0.483823
C2:KEGG_ALDOSTERONE_REGULATED_SODIUM_REABSORPTION	0.0283674	0.366997
C2:KEGG_AMINOACYL_TRNA_BIOSYNTHESIS	-0.0283593	0.236125
C2:KEGG_SPHINGOLIPID_METABOLISM	0.0282384	0.584938
C2:KEGG_VIBRIO_CHOLERAE_INFECTION	0.0280301	0.774409
C2:KEGG_ADIPOCYTOKINE_SIGNALING_PATHWAY	0.0276821	0.611356
C2:KEGG_INSULIN_SIGNALING_PATHWAY	0.0267819	0.515516
C2:KEGG_TYPE_I_DIABETES_MELLITUS	-0.0262078	0.0358227
C2:KEGG_JAK_STAT_SIGNALING_PATHWAY	0.025768	0.0921261
C2:KEGG_ARACHIDONIC_ACID_METABOLISM	0.0256678	0.178541
C2:KEGG_CELL_CYCLE	0.0256522	0.460491
C2:KEGG_VASCULAR_SMOOTH_MUSCLE_CONTRACTION	0.0251133	0.144163
C2:KEGG_CYSTEINE_AND_METHIONINE_METABOLISM	0.0246861	0.68256
C2:KEGG_ALLOGRAFT_REJECTION	-0.0243398	0.0449977
C2:KEGG_PORPHYRIN_AND_CHLOROPHYLL_METABOLISM	0.0241948	0.540861
C2:KEGG_LONG_TERM_POTENTIATION	0.0240783	0.720794
C2:KEGG_TOLL_LIKE_RECEPTOR_SIGNALING_PATHWAY	0.0218679	0.453171
C2:KEGG_LYSINE_DEGRADATION	0.0217018	0.854454
C2:KEGG_TASTE_TRANSDUCTION	0.0216867	0.114257
C2:KEGG_STARCH_AND_SUCROSE_METABOLISM	0.021092	0.295793
C2:KEGG_RNA_POLYMERASE	-0.0206324	0.709551
C2:KEGG_MELANOGENESIS	0.020008	0.657864
C2:KEGG_COMPLEMENT_AND_COAGULATION_CASCADES	0.0197078	0.482381
C2:KEGG_N_GLYCAN_BIOSYNTHESIS	-0.0196212	0.766212
C2:KEGG_GLYCEROLIPID_METABOLISM	0.0192521	0.618356
C2:KEGG_NOD_LIKE_RECEPTOR_SIGNALING_PATHWAY	0.0177476	0.852391
C2:KEGG_CITRATE_CYCLE_TCA_CYCLE	0.0174066	0.969145
C2:KEGG_LYSOSOME	0.0173416	0.897162
C2:KEGG_VASOPRESSIN_REGULATED_WATER_REABSORPTION	0.0172748	0.987173
C2:KEGG_PROTEIN_EXPORT	0.0169938	0.952156
C2:KEGG_FRUCTOSE_AND_MANNOSE_METABOLISM	0.0169561	0.885157
C2:KEGG_AMYOTROPHIC_LATERAL_SCLEROSIS_ALS	0.0165731	0.681837
C2:KEGG_ALZHEIMERS_DISEASE	0.0162952	0.494067
C2:KEGG_FC_GAMMA_R_MEDIATED_PHAGOCYTOSIS	0.0150528	0.986639
C2:KEGG_MTOR_SIGNALING_PATHWAY	0.0143399	1
C2:KEGG_HEMATOPOIETIC_CELL_LINEAGE	-0.0141458	0.062236
C2:KEGG_CYTOSOLIC_DNA_SENSING_PATHWAY	0.0140522	0.455237
C2:KEGG_ALANINE_ASPARTATE_AND_GLUTAMATE_METABOLISM	0.0136483	0.758808
C2:KEGG_PURINE_METABOLISM	0.0132797	0.627602
C2:KEGG_SYSTEMIC_LUPUS_ERYTHEMATOSUS	-0.0126995	0.0430914
C2:KEGG_PYRIMIDINE_METABOLISM	0.011166	0.844112
C2:KEGG_OXIDATIVE_PHOSPHORYLATION	-0.0107042	0.550943
C2:KEGG_PARKINSONS_DISEASE	-0.0105688	0.757875
C2:KEGG_INTESTINAL_IMMUNE_NETWORK_FOR_IGA_PRODUCTION	0.0100171	0.68256
C2:KEGG_SPLICEOSOME	-0.00900254	0.988078
C2:KEGG_LEUKOCYTE_TRANSENDOTHELIAL_MIGRATION	0.008435	0.830287
C2:KEGG_OOCYTE_MEIOSIS	-0.00818325	0.556141
C2:KEGG_CARDIAC_MUSCLE_CONTRACTION	0.0081623	1
C2:KEGG_HOMOLOGOUS_RECOMBINATION	0.00798433	0.912482
C2:KEGG_CHEMOKINE_SIGNALING_PATHWAY	-0.00732161	0.131789
C2:KEGG_CELL_ADHESION_MOLECULES_CAMS	0.00707193	0.447233
C2:KEGG_TRYPTOPHAN_METABOLISM	0.00696983	0.469216
C2:KEGG_NEUROACTIVE_LIGAND_RECEPTOR_INTERACTION	0.00637464	0.369691
C2:KEGG_NATURAL_KILLER_CELL_MEDIATED_CYTOTOXICITY	-0.00600818	0.220368
C2:KEGG_CYTOKINE_CYTOKINE_RECEPTOR_INTERACTION	0.00502937	0.189922
C2:KEGG_ANTIGEN_PROCESSING_AND_PRESENTATION	0.0046872	1
C2:KEGG_APOPTOSIS	-0.00375045	0.43593
C2:KEGG_PROTEASOME	0.00367482	1
C2:KEGG_FC_EPSILON_RI_SIGNALING_PATHWAY	0.00361269	0.939138
C2:KEGG_ABC_TRANSPORTERS	0.00270222	1
C2:KEGG_RNA_DEGRADATION	0.0024455	1
C2:KEGG_DRUG_METABOLISM_OTHER_ENZYMES	0.00198358	1
C2:KEGG_TYPE_II_DIABETES_MELLITUS	-0.00143363	0.726291
C2:KEGG_UBIQUITIN_MEDIATED_PROTEOLYSIS	0.0012267	1
C2:KEGG_HUNTINGTONS_DISEASE	0.00116909	1
C2:KEGG_PROGESTERONE_MEDIATED_OOCYTE_MATURATION	-0.000956418	0.704043
C2:KEGG_AUTOIMMUNE_THYROID_DISEASE	0.000384679	0.533593
C2:KEGG_BASE_EXCISION_REPAIR	-0.000333639	1
