## Supplementary Table 3 for "A first-in-class Wiskott-Aldrich syndrome protein (WASp) activator with anti-tumor activity in hematological cancers"

### Sheet: L1000
drug	NES	padj	MOA	target
NSC-632839	2.3529	0.0162	ubiquitin specific protease inhibitor	SENP2|USP1|USP2|USP7
scriptaid	2.3327	0.0162	HDAC inhibitor	HDAC1|HDAC2|HDAC3|HDAC4|HDAC5|...
entinostat	2.2736	0.0162	HDAC inhibitor	HDAC1|HDAC2|HDAC3|HDAC9
NSC-3852	2.2619	0.0162	HDAC inhibitor	HDAC1
belinostat	2.2492	0.0162	HDAC inhibitor	HDAC1|HDAC10|HDAC11|HDAC2|HDAC...
dacinostat	2.2391	0.0162	HDAC inhibitor	HDAC1|HDAC2|HDAC3|HDAC4|HDAC5|...
CD-437	2.2268	0.0162	retinoid receptor agonist	RARG
TW-37	2.2125	0.0162	BCL inhibitor	BCL2|BCL2L1|MCL1
BIBR-1532	2.2087	0.0162	telomerase inhibitor	TERT
bortezomib	2.2029	0.0162	NFkB pathway inhibitor|proteasome inhibitor	PSMA1|PSMA2|PSMA3|PSMA4|PSMA5|...
trichostatin-a	2.1987	0.0162	HDAC inhibitor	HDAC1|HDAC10|HDAC2|HDAC3|HDAC4...
cerulenin	2.1744	0.0162	fatty acid synthase inhibitor	FASN
TG-101348	2.1508	0.0162	FLT3 inhibitor|JAK inhibitor	BRD4|JAK1|JAK2|JAK3|TYK2
pyroxamide	2.143	0.0162	HDAC inhibitor	HDAC1
panobinostat	2.1384	0.0162	HDAC inhibitor	HDAC1|HDAC2|HDAC3|HDAC4|HDAC6|...
vorinostat	2.1374	0.0162	HDAC inhibitor	HDAC1|HDAC10|HDAC11|HDAC2|HDAC...
doxorubicin	2.136	0.0162	topoisomerase inhibitor	TOP2A
IKK-2-inhibitor-V	2.1319	0.0162	IKK inhibitor|NFkB pathway inhibitor	IKBKB
GW-405833	2.1267	0.0162	cannabinoid receptor agonist	CNR2
MG-132	2.1263	0.0162	proteasome inhibitor	PSMB1
menadione	2.1155	0.0162	mitochondrial DNA polymerase inhibitor|phosphatase inhibitor	AOX1|BGLAP|F10|F2|F7|F9|GGCX|N...
NSC-663284	2.0998	0.0162	CDC inhibitor	CDC25A|CDC25B|CDC25C
serdemetan	2.0937	0.0162	MDM inhibitor	MDM2
perhexiline	2.0845	0.0162	carnitine palmitoyltransferase inhibitor	CPT1A|CPT2
ryuvidine	2.0783	0.0162	histone lysine methyltransferase inhibitor	CDK2|CDK4
cladribine	2.0777	0.0162	adenosine deaminase inhibitor|ribonucleotide reductase inhib...	ADA|PNP|POLA1|POLE|POLE2|POLE3...
tyrphostin-AG-1478	2.0583	0.0162	EGFR inhibitor	EGFR|MAPK14
IKK-16	2.0467	0.0162	IKK inhibitor	IKBKB
tyrphostin-A9	2.042	0.0162	protein tyrosine kinase inhibitor|tyrosine kinase inhibitor
BI-2536	2.0369	0.0162	PLK inhibitor	BRD4|PLK1|PLK2|PLK3
SN-38	2.0359	0.0162	topoisomerase inhibitor	TOP1
elesclomol	2.0358	0.0162	oxidative stress inducer	HSPA1A
purvalanol-a	2.0322	0.0162	CDK inhibitor	CDK1|CDK2|CDK4|CDK5|CSNK1G3|RP...
PAC-1	2.029	0.0162	caspase activator	CASP3
CD-1530	2.028	0.0162	retinoid receptor agonist	RARG
etoposide	2.0273	0.0162	topoisomerase inhibitor	TOP2A|TOP2B
quiflapon	2.0174	0.0162	leukotriene synthesis inhibitor	ALOX5|ALOX5AP
BX-795	2.0173	0.0162	IKK inhibitor	CDK2|CHEK1|GSK3B|KDR|PDK1|PDPK...
calcipotriol	1.9915	0.0162	vitamin D receptor agonist	VDR
glycopyrrolate	-1.9619	0.0741	acetylcholine receptor antagonist	CHRM1|CHRM2|CHRM3|CHRM4|CHRM5
sulfacetamide	-2.005	0.1166	PABA antagonist
JNJ-38877605	-2.0171	0.1166	tyrosine kinase inhibitor	MET
nafcillin	-2.0307	0.1166	bacterial cell wall synthesis inhibitor	CYP1A2|CYP3A4|SLC22A6
varenicline	-2.0397	0.0782	acetylcholine receptor agonist	CHRNA3|CHRNA4|CHRNA6|CHRNA7
procainamide	-2.0406	0.1166	sodium channel blocker	DNMT1|SCN5A
L-745870	-2.0439	0.1166	dopamine receptor antagonist	DRD1|DRD2|DRD3|DRD4|HTR1A|HTR2...
splitomycin	-2.0507	0.087	SIRT inhibitor	SIRT1
IRL-2500	-2.0527	0.1166	endothelin receptor antagonist	EDNRB
lobendazole	-2.0557	0.1166	anthelmintic agent
busulfan	-2.0676	0.0741	DNA inhibitor
ofloxacin	-2.0797	0.0923	bacterial DNA gyrase inhibitor	TOP2A
flumazenil	-2.0851	0.1166	benzodiazepine receptor antagonist	GABRA1|GABRA2|GABRA3|GABRA4|GA...
proxymetacaine	-2.0875	0.1166	sodium channel blocker	SCN10A|SCN5A
cefotaxime	-2.1	0.0741	bacterial cell wall synthesis inhibitor
ICI-89406	-2.1275	0.0855	adrenergic receptor antagonist	ADRB1|ADRB2
pargyline	-2.135	0.0855	monoamine oxidase inhibitor	MAOA|MAOB
hydrastinine	-2.1378	0.0855	haemostatic agent
SC-19220	-2.1755	0.0741	prostanoid receptor antagonist	PTGER1
albendazole	-2.186	0.087	tubulin polymerization inhibitor	TUBA1A|TUBB|TUBB4B
cromakalim	-2.1924	0.0855		KCNJ8
fananserin	-2.1932	0.0855	dopamine receptor antagonist|serotonin receptor antagonist	HTR2A
BRL-37344	-2.1971	0.0855	adrenergic receptor agonist	ADRB1|ADRB2|ADRB3
nimesulide	-2.2038	0.0855	cyclooxygenase inhibitor	LTF|PLA2G2E|PTGS1|PTGS2
mafenide	-2.2074	0.0855	carbonic anhydrase inhibitor	CA12|CA14|CA2|CA4|CA6|CA9
tropicamide	-2.2097	0.0741	acetylcholine receptor antagonist	CHRM1|CHRM2|CHRM3|CHRM4
tosufloxacin	-2.2286	0.0692	bacterial DNA gyrase inhibitor
GW-843682X	-2.2511	0.087	PLK inhibitor	PLK1|PLK3
pindolol	-2.267	0.0855	adrenergic receptor antagonist	ADRB1|ADRB2|HTR1A|HTR1B|HTR2A|...
PNU-282987	-2.269	0.0855	cholinergic receptor agonist	CHRNA7
isoxsuprine	-2.2891	0.087	adrenergic receptor agonist	ADRB2
praziquantel	-2.2954	0.0855	anthelmintic agent
moexipril	-2.3022	0.0855	angiotensin converting enzyme inhibitor	ACE|ACE2
methiazole	-2.322	0.0759	anthelmintic agent
CGP-55845	-2.3411	0.0855	GABA receptor antagonist	GABBR1|GABBR2|KCTD12|KCTD16|KC...
zaprinast	-2.345	0.0855	phosphodiesterase inhibitor	GPR35|PDE1A|PDE4D|PDE5A|PDE9A
pentobarbital	-2.3635	0.0741	barbiturate antiepileptic|GABA receptor modulator	CHRNA4|CHRNA7|GABRA1|GABRA2|GA...
MPEP	-2.3669	0.0835	glutamate receptor antagonist	GRM1|GRM4|GRM5
ropinirole	-2.3722	0.0855	dopamine receptor agonist	ADRA2A|ADRA2B|ADRA2C|DRD1|DRD2...
tivantinib	-2.3866	0.087	tyrosine kinase inhibitor	MET
YS-035	-2.3872	0.0855	calcium channel blocker
genipin	-2.3892	0.0692	choleretic agent
tolcapone	-2.3907	0.0855	catechol O methyltransferase inhibitor	COMT
MK-1775	-2.3989	0.087	WEE1 kinase inhibitor	WEE1
hydroflumethiazide	-2.4092	0.0692	sodium/potassium/chloride transporter inhibitor	ATP1A1|CA1|CA12|CA2|CA4|CA9|KC...
cefotiam	-2.4249	0.0855	bacterial cell wall synthesis inhibitor
SR-57227A	-2.4547	0.0855	serotonin receptor agonist	HTR3A
NECA	-2.4755	0.0855	adenosine receptor agonist	ADORA1|ADORA2A|ADORA2B|ADORA3|...
thiocolchicoside	-2.4949	0.0835	GABA receptor antagonist	GABRA1|GABRB2|GABRG2|GLRA1|GLR...
anabasine	-2.6415	0.0855	acetylcholine receptor agonist
ioxaglic-acid	-2.6978	0.0855	radiopaque medium
amiloride	-2.7021	0.087	sodium channel blocker	AOC1|ASIC1|ASIC2|ASIC3|PKD2|PK...
vinburnine	-2.7095	0.0741	adrenergic receptor antagonist	CHRM1|CHRM2|CHRM3|CHRM4
GW-0742	-2.7134	0.0855	PPAR receptor agonist	PPARD
probenecid	-2.7236	0.0855	uricosuric blocker	PANX1|SLC22A11|SLC22A6|SLC22A8...
lapatinib	-2.8492	0.087	EGFR inhibitor	EGFR|ERBB2
MDL-29951	-3.0973	0.0855	glutamate receptor antagonist	FBP1

### Sheet: GDSC
drug	NES	padj	MOA	target
Docetaxel	2.1683	0.0202	Cytoskeleton, Mitosis	Microtubules
CGP-60474	2.0369	0.0273	Cell Cycle (Interphase), Mitosis	CDK1/2/5/7/9
SL 0101-1	2.0212	0.0273	ERK Signalling, Mitosis	RSK, AURKB, PIM3
Bortezomib	1.9013	0.0273	Other	Proteasome
TGX221	1.8931	0.0273	NA	PI3K beta
Epothilone B	1.8819	0.0273	Cytoskeleton, Mitosis	Microtubules
JNK Inhibitor VIII	1.8689	0.0273	Stress Pathways	JNK
BIBW2992	1.8465	0.0335	ERK Signalling, PI3K/MTOR	EGFR, ERBB2
BMS-509744	1.8373	0.0335	Adhesion, Cytoskeleton	ITK
Gefitinib	1.8287	0.0335	ERK Signalling, PI3K/MTOR	EGFR
AS601245	1.8193	0.0335	Stress Pathways	JNK
RO-3306	1.8027	0.0434	Mitosis	CDK1
Rapamycin	1.7854	0.0515	Metabolism, PI3K/MTOR	MTOR
17-AAG	1.6834	0.0686	Other	HSP90
ABT-888	1.5796	0.1071	DNA Repair, Other	PARP1/2
AMG-706	1.4865	0.1423	Angiogenesis, ERK Signalling, PI3K/MTOR	VEGFR, RET, c-KIT, PDGFR
SB 216763	1.4554	0.1622	Wnt	GSK3A/B
QS11	1.4429	0.1622	Other	ARFGAP
JNK-9L	1.4291	0.1753	Stress Pathways	JNK
MG-132	1.4152	0.1762	Other	Proteasome
WH-4-023	1.4081	0.1762	Cytoskeleton, ERK Signalling	SRC family, ABL
FTI-277	1.3818	0.1942	ERK Signalling	Farnesyl transferase (FNTA)
BIRB 0796	1.3457	0.2239	Stress Pathways	p38, JNK2
GSK-650394	1.3342	0.2333	Other	SGK3
A-770041	1.3121	0.2448	Cytoskeleton, ERK Signalling	SRC family
Vinorelbine	1.2995	0.2458	Cytoskeleton, Mitosis	Microtubules
Elesclomol	1.2952	0.2458	Other	HSP70
SB590885	1.2689	0.264	ERK Signalling	BRAF
Bexarotene	1.2609	0.264	Transcription	Retinioic acid X family agonis...
JW-7-52-1	1.253	0.2716	Metabolism, PI3K/MTOR	MTOR
AZ628	1.2376	0.2861	ERK Signalling	BRAF
Erlotinib	1.2367	0.2861	ERK Signalling, PI3K/MTOR	EGFR
GSK269962A	1.2337	0.2861	Cytoskeleton	ROCK
Bryostatin 1	1.2287	0.2861	Other	PRKC
Gemcitabine	1.2282	0.2861	Replication	DNA replication
Obatoclax Mesylate	1.2091	0.2989	Apoptosis	BCL-2, BCL-XL, MCL-1
Bicalutamide	1.1804	0.3317	Other	Androgen receptor (ANDR)
BMS-708163	1.1752	0.3325	NA	gamma-secretase
LFM-A13	1.1119	0.4326	Other	BTK
WZ-1-84	1.1106	0.4367	Other	BMX
TW 37	1.1032	0.4493	NA	BCL-2, BCL-XL
Doxorubicin	1.0588	0.5363	Replication	DNA intercalating
BMS-536924	1.0308	0.6067	ERK Signalling, Metabolism, PI3K/MTOR	IGF1R
CCT007093	1.0279	0.6067	NA	PPM1D
NVP-BEZ235	1.0114	0.629	Metabolism, PI3K/MTOR	PI3K (Class 1) and mTORC1/2
A-443654	0.9904	0.6669	Metabolism, PI3K/MTOR, Apoptosis	AKT1/2/3
VX-702	0.9787	0.6683	Stress Pathways	p38
FH535	0.9644	0.6683	Wnt	unknown
Imatinib	0.9496	0.6807	Cytoskeleton, ERK Signalling, PI3K/MTOR	ABL, KIT, PDGFR
AUY922	0.945	0.6807	Other	HSP90
Bleomycin	0.9445	0.6807	Other	DNA damage
Dasatinib	0.9409	0.6807	Cytoskeleton, Adhesion, ERK Signalling, PI3K/MTOR	ABL, SRC, KIT, PDGFR
GSK-1904529A	0.9219	0.7085	NA	IGF1R
CCT018159	0.8927	0.7608	NA	HSP90
OSU-03012	0.8824	0.7858	NA	PDK1 (PDPK1)
681640	0.8675	0.7964	Cell Cycle (Interphase)	WEE1, CHK1
GW 441756	0.8611	0.7964	ERK Signalling, PI3K/MTOR	NTRK1
Tipifarnib	0.8451	0.7997	ERK Signalling	Farnesyl-transferase (FNTA)
KIN001-135	0.8309	0.8067	NFkappB	IKKE
PF-562271	0.7666	0.9	Adhesion, Cytoskeleton	FAK
BMS-754807	0.715	0.9476	ERK Signalling, Metabolism, PI3K/MTOR	IGF1R
PLX4720	0.6866	0.9564	ERK Signalling	BRAF
NSC-87877	0.6606	0.966	Other	SHP1/2 (PTN6/11)
AKT inhibitor VIII	0.6114	0.9853	Metabolism, PI3K/MTOR, Apoptosis	AKT1/2
Pyrimethamine	-0.4384	0.9939	Replication, Transcription	Dihydrofolate reductase (DHFR)
Pazopanib	-0.5542	0.9904	Angiogenesis, PI3K/MTOR, ERK signalling	VEGFR, PDGFRA, PDGFRB, KIT
Parthenolide	-0.6381	0.966	NFkappB	NFKB1
PF-4708671	-0.6668	0.9564	NA	p70 S6KA
Cisplatin	-0.7048	0.9323	Replication	DNA crosslinker
AZD6244	-0.7579	0.874	ERK Signalling	MEK1/2
Midostaurin	-0.7669	0.8659	PI3K/MTOR	KIT
PD-0325901	-0.8279	0.7997	ERK Signalling	MEK1/2
Roscovitine	-0.8289	0.7997	Cell Cycle (Interphase), Mitosis	CDKs
RDEA119	-0.8326	0.7997	ERK Signalling	MEK1/2
Sunitinib	-0.8402	0.7964	ERK Signalling, PI3K/MTOR	PDGFRA, PDGFRB, KDR, KIT, FLT3
PHA-665752	-0.8521	0.7964	ERK Signalling, PI3K/MTOR	MET
Sorafenib	-0.9029	0.7608	ERK Signalling, PI3K/MTOR	PDGFRA, PDGFRB, KDR, KIT, FLT3
NU-7441	-0.9512	0.6998	DNA Repair	DNAPK
S-Trityl-L-cysteine	-0.9862	0.6683	Mitosis	KIF11
OSI-906	-0.9894	0.6683	ERK Signalling, Metabolism, PI3K/MTOR	IGF1R
Z-LLNle-CHO	-1.0764	0.5363	NOTCH	g-secretase
CMK	-1.0971	0.4914	ERK Signalling	RSK
AG-014699	-1.1397	0.4261	NA	PARP1, PARP2
JNJ-26854165	-1.1538	0.4095	NA	MDM2
Cyclopamine	-1.177	0.3588	Other	SMO
CI-1040	-1.2228	0.3128	ERK Signalling	MEK1/2
GNF-2	-1.2468	0.2878	Other	BCR-ABL
Cytarabine	-1.2503	0.2861	Replication, Other	DNA synthesis
BI-2536	-1.2566	0.2861	Mitosis	PLK1/2/3
CHIR-99021	-1.2822	0.2855	Wnt	GSK3B
DMOG	-1.3245	0.2458	Other	Prolyl-4-Hydroxylase
MS-275	-1.3338	0.2422	Chromatin Modification	HDAC
GDC-0449	-1.3966	0.1939	Other	SMO
CEP-701	-1.4049	0.1939	ERK Signalling, JAK/STAT, PI3K/MTOR	FLT3, JAK2, NTRK1, RET
EHT 1864	-1.4491	0.1727	NA	Rac GTPases
VX-680	-1.4669	0.1639	Mitosis,Cytoskeleton, Other,JAK/STAT	Aurora A/B/C, FLT3, ABL1, JAK2...
Camptothecin	-1.4778	0.1622	Replication	TOP1
XMD8-85	-1.4805	0.1622	Other	ERK5 (MK07)
GW843682X	-1.5137	0.1217	Mitosis	PLK1
CGP-082996	-1.5512	0.0867	Cell Cycle (Interphase)	CDK4
AZD6482	-1.5669	0.0867	Metabolism, PI3K/MTOR	PI3Kb (P3C2B)
BAY 61-3606	-1.6305	0.053	PI3K/MTOR	SYK
Vinblastine	-1.7079	0.0331	Cytoskeleton, Mitosis	Microtubules
ATRA	-1.7447	0.0273	Transcription	Retinoic acid and retinoid X r...
MK-2206	-1.7641	0.0273	Apoptosis, Metabolism, PI3K/MTOR	AKT1/2
AZD-2281	-1.7972	0.0202	DNA Repair, Other	PARP1/2
Bosutinib	-1.8322	0.0202	Cytoskeleton, ERK signalling, Other	SRC, ABL, TEC
KU-55933	-1.8345	0.0202	DNA Repair	ATM
AZD7762	-1.86	0.0202	Cell Cycle (Interphase), DNA Repair	CHK1/2
Salubrinal	-1.8819	0.0202	Other	GADD34-PP1C phosphatase
Nilotinib	-1.9032	0.0202	Cytoskeleton	ABL
IPA-3	-1.9898	0.0202	Cytoskeleton,	PAK
AICAR	-1.9951	0.0177	AMPK, Metabolism	AMPK agonist
Axitinib	-2.0347	0.0177	Angiogenesis, ERK Signalling, PI3K/MTOR	PDGFR, KIT, VEGFR
PD-0332991	-2.0364	0.0177	Cell Cycle (Interphase)	CDK4/6
AP-24534	-2.0853	0.0177	Cytoskeleton	ABL
LAQ824	-2.0861	0.0177	NA	HDAC
AZD8055	-2.1018	0.0177	Metabolism, PI3K/MTOR	mTORC1/2
BX-795	-2.227	0.0177	Mitosis, NFkappB, PI3K/MTOR	TBK1, PDK1, IKK, AURKB/C
Vorinostat	-2.2298	0.0177	Chromatin Modification	HDAC inhibitor Class I, IIa, I...
Methotrexate	-2.2401	0.0177	Replication, Transcription	Dihydrofolate reductase (DHFR)
ZM-447439	-2.4763	0.0177	Mitosis	AURKB
ABT-263	-2.5799	0.0177	Apoptosis	BCL2, BCL-XL, BCL-W
