## Supplementary Table 4 for "A first-in-class Wiskott-Aldrich syndrome protein (WASp) activator with anti-tumor activity in hematological cancers"

### Sheet: Discoverex-KINOMEscan
#	DiscoveRx Gene Symbol	Entrez Gene Symbol	Percent Control	Compound Concentration (nM)
1	AAK1	AAK1	98	1000
2	ABL1(E255K)-phosphorylated	ABL1	96	1000
3	ABL1(F317I)-nonphosphorylated	ABL1	95	1000
4	ABL1(F317I)-phosphorylated	ABL1	100	1000
5	ABL1(F317L)-nonphosphorylated	ABL1	74	1000
6	ABL1(F317L)-phosphorylated	ABL1	81	1000
7	ABL1(H396P)-nonphosphorylated	ABL1	91	1000
8	ABL1(H396P)-phosphorylated	ABL1	76	1000
9	ABL1(M351T)-phosphorylated	ABL1	82	1000
10	ABL1(Q252H)-nonphosphorylated	ABL1	95	1000
11	ABL1(Q252H)-phosphorylated	ABL1	87	1000
12	ABL1(T315I)-nonphosphorylated	ABL1	65	1000
13	ABL1(T315I)-phosphorylated	ABL1	90	1000
14	ABL1(Y253F)-phosphorylated	ABL1	95	1000
15	ABL1-nonphosphorylated	ABL1	86	1000
16	ABL1-phosphorylated	ABL1	77	1000
17	ABL2	ABL2	83	1000
18	ACVR1	ACVR1	87	1000
19	ACVR1B	ACVR1B	72	1000
20	ACVR2A	ACVR2A	75	1000
21	ACVR2B	ACVR2B	75	1000
22	ACVRL1	ACVRL1	100	1000
23	ADCK3	CABC1	93	1000
24	ADCK4	ADCK4	67	1000
25	AKT1	AKT1	96	1000
26	AKT2	AKT2	93	1000
27	AKT3	AKT3	100	1000
28	ALK	ALK	42	1000
29	ALK(C1156Y)	ALK	89	1000
30	ALK(L1196M)	ALK	100	1000
31	AMPK-alpha1	PRKAA1	100	1000
32	AMPK-alpha2	PRKAA2	91	1000
33	ANKK1	ANKK1	99	1000
34	ARK5	NUAK1	100	1000
35	ASK1	MAP3K5	100	1000
36	ASK2	MAP3K6	80	1000
37	AURKA	AURKA	72	1000
38	AURKB	AURKB	69	1000
39	AURKC	AURKC	100	1000
40	AXL	AXL	84	1000
41	BIKE	BMP2K	90	1000
42	BLK	BLK	86	1000
43	BMPR1A	BMPR1A	90	1000
44	BMPR1B	BMPR1B	77	1000
45	BMPR2	BMPR2	76	1000
46	BMX	BMX	100	1000
47	BRAF	BRAF	88	1000
48	BRAF(V600E)	BRAF	89	1000
49	BRK	PTK6	98	1000
50	BRSK1	BRSK1	100	1000
51	BRSK2	BRSK2	98	1000
52	BTK	BTK	68	1000
53	BUB1	BUB1	66	1000
54	CAMK1	CAMK1	100	1000
55	CAMK1B	PNCK	88	1000
56	CAMK1D	CAMK1D	96	1000
57	CAMK1G	CAMK1G	100	1000
58	CAMK2A	CAMK2A	97	1000
59	CAMK2B	CAMK2B	100	1000
60	CAMK2D	CAMK2D	100	1000
61	CAMK2G	CAMK2G	100	1000
62	CAMK4	CAMK4	96	1000
63	CAMKK1	CAMKK1	100	1000
64	CAMKK2	CAMKK2	100	1000
65	CASK	CASK	56	1000
66	CDC2L1	CDK11B	100	1000
67	CDC2L2	CDC2L2	91	1000
68	CDC2L5	CDK13	73	1000
69	CDK11	CDK19	77	1000
70	CDK2	CDK2	100	1000
71	CDK3	CDK3	95	1000
72	CDK4	CDK4	83	1000
73	CDK4-cyclinD1	CDK4	79	1000
74	CDK4-cyclinD3	CDK4	89	1000
75	CDK5	CDK5	100	1000
76	CDK7	CDK7	85	1000
77	CDK8	CDK8	95	1000
78	CDK9	CDK9	90	1000
79	CDKL1	CDKL1	89	1000
80	CDKL2	CDKL2	98	1000
81	CDKL3	CDKL3	68	1000
82	CDKL5	CDKL5	61	1000
83	CHEK1	CHEK1	92	1000
84	CHEK2	CHEK2	99	1000
85	CIT	CIT	93	1000
86	CLK1	CLK1	93	1000
87	CLK2	CLK2	91	1000
88	CLK3	CLK3	95	1000
89	CLK4	CLK4	83	1000
90	CSF1R	CSF1R	88	1000
91	CSF1R-autoinhibited	CSF1R	91	1000
92	CSK	CSK	100	1000
93	CSNK1A1	CSNK1A1	100	1000
94	CSNK1A1L	CSNK1A1L	100	1000
95	CSNK1D	CSNK1D	100	1000
96	CSNK1E	CSNK1E	100	1000
97	CSNK1G1	CSNK1G1	100	1000
98	CSNK1G2	CSNK1G2	87	1000
99	CSNK1G3	CSNK1G3	100	1000
100	CSNK2A1	CSNK2A1	65	1000
101	CSNK2A2	CSNK2A2	100	1000
102	CTK	MATK	91	1000
103	DAPK1	DAPK1	100	1000
104	DAPK2	DAPK2	98	1000
105	DAPK3	DAPK3	97	1000
106	DCAMKL1	DCLK1	71	1000
107	DCAMKL2	DCLK2	100	1000
108	DCAMKL3	DCLK3	92	1000
109	DDR1	DDR1	90	1000
110	DDR2	DDR2	68	1000
111	DLK	MAP3K12	88	1000
112	DMPK	DMPK	100	1000
113	DMPK2	CDC42BPG	92	1000
114	DRAK1	STK17A	96	1000
115	DRAK2	STK17B	99	1000
116	DYRK1A	DYRK1A	66	1000
117	DYRK1B	DYRK1B	77	1000
118	DYRK2	DYRK2	86	1000
119	EGFR	EGFR	88	1000
120	EGFR(E746-A750del)	EGFR	92	1000
121	EGFR(G719C)	EGFR	88	1000
122	EGFR(G719S)	EGFR	81	1000
123	EGFR(L747-E749del, A750P)	EGFR	77	1000
124	EGFR(L747-S752del, P753S)	EGFR	91	1000
125	EGFR(L747-T751del,Sins)	EGFR	100	1000
126	EGFR(L858R)	EGFR	100	1000
127	EGFR(L858R,T790M)	EGFR	89	1000
128	EGFR(L861Q)	EGFR	91	1000
129	EGFR(S752-I759del)	EGFR	92	1000
130	EGFR(T790M)	EGFR	96	1000
131	EIF2AK1	EIF2AK1	90	1000
132	EPHA1	EPHA1	90	1000
133	EPHA2	EPHA2	100	1000
134	EPHA3	EPHA3	100	1000
135	EPHA4	EPHA4	100	1000
136	EPHA5	EPHA5	86	1000
137	EPHA6	EPHA6	100	1000
138	EPHA7	EPHA7	88	1000
139	EPHA8	EPHA8	92	1000
140	EPHB1	EPHB1	78	1000
141	EPHB2	EPHB2	100	1000
142	EPHB3	EPHB3	100	1000
143	EPHB4	EPHB4	100	1000
144	EPHB6	EPHB6	78	1000
145	ERBB2	ERBB2	77	1000
146	ERBB3	ERBB3	69	1000
147	ERBB4	ERBB4	90	1000
148	ERK1	MAPK3	87	1000
149	ERK2	MAPK1	100	1000
150	ERK3	MAPK6	93	1000
151	ERK4	MAPK4	99	1000
152	ERK5	MAPK7	55	1000
153	ERK8	MAPK15	94	1000
154	ERN1	ERN1	90	1000
155	FAK	PTK2	78	1000
156	FER	FER	97	1000
157	FES	FES	83	1000
158	FGFR1	FGFR1	88	1000
159	FGFR2	FGFR2	100	1000
160	FGFR3	FGFR3	99	1000
161	FGFR3(G697C)	FGFR3	85	1000
162	FGFR4	FGFR4	100	1000
163	FGR	FGR	100	1000
164	FLT1	FLT1	100	1000
165	FLT3	FLT3	91	1000
166	FLT3(D835H)	FLT3	72	1000
167	FLT3(D835V)	FLT3	82	1000
168	FLT3(D835Y)	FLT3	100	1000
169	FLT3(ITD)	FLT3	100	1000
170	FLT3(ITD,D835V)	FLT3	58	1000
171	FLT3(ITD,F691L)	FLT3	87	1000
172	FLT3(K663Q)	FLT3	100	1000
173	FLT3(N841I)	FLT3	94	1000
174	FLT3(R834Q)	FLT3	77	1000
175	FLT3-autoinhibited	FLT3	61	1000
176	FLT4	FLT4	80	1000
177	FRK	FRK	91	1000
178	FYN	FYN	90	1000
179	GAK	GAK	100	1000
180	GCN2(Kin.Dom.2,S808G)	EIF2AK4	100	1000
181	GRK1	GRK1	87	1000
182	GRK2	ADRBK1	16	1000
183	GRK3	ADRBK2	47	1000
184	GRK4	GRK4	89	1000
185	GRK7	GRK7	100	1000
186	GSK3A	GSK3A	98	1000
187	GSK3B	GSK3B	73	1000
188	HASPIN	GSG2	75	1000
189	HCK	HCK	99	1000
190	HIPK1	HIPK1	88	1000
191	HIPK2	HIPK2	76	1000
192	HIPK3	HIPK3	97	1000
193	HIPK4	HIPK4	76	1000
194	HPK1	MAP4K1	92	1000
195	HUNK	HUNK	100	1000
196	ICK	ICK	64	1000
197	IGF1R	IGF1R	94	1000
198	IKK-alpha	CHUK	78	1000
199	IKK-beta	IKBKB	81	1000
200	IKK-epsilon	IKBKE	99	1000
201	INSR	INSR	100	1000
202	INSRR	INSRR	100	1000
203	IRAK1	IRAK1	77	1000
204	IRAK3	IRAK3	100	1000
205	IRAK4	IRAK4	75	1000
206	ITK	ITK	90	1000
207	JAK1(JH1domain-catalytic)	JAK1	96	1000
208	JAK1(JH2domain-pseudokinase)	JAK1	46	1000
209	JAK2(JH1domain-catalytic)	JAK2	73	1000
210	JAK3(JH1domain-catalytic)	JAK3	64	1000
211	JNK1	MAPK8	78	1000
212	JNK2	MAPK9	69	1000
213	JNK3	MAPK10	71	1000
214	KIT	KIT	100	1000
215	KIT(A829P)	KIT	74	1000
216	KIT(D816H)	KIT	74	1000
217	KIT(D816V)	KIT	96	1000
218	KIT(L576P)	KIT	100	1000
219	KIT(V559D)	KIT	100	1000
220	KIT(V559D,T670I)	KIT	93	1000
221	KIT(V559D,V654A)	KIT	100	1000
222	KIT-autoinhibited	KIT	64	1000
223	LATS1	LATS1	100	1000
224	LATS2	LATS2	77	1000
225	LCK	LCK	100	1000
226	LIMK1	LIMK1	100	1000
227	LIMK2	LIMK2	83	1000
228	LKB1	STK11	87	1000
229	LOK	STK10	100	1000
230	LRRK2	LRRK2	72	1000
231	LRRK2(G2019S)	LRRK2	73	1000
232	LTK	LTK	100	1000
233	LYN	LYN	100	1000
234	LZK	MAP3K13	74	1000
235	MAK	MAK	100	1000
236	MAP3K1	MAP3K1	72	1000
237	MAP3K15	MAP3K15	58	1000
238	MAP3K2	MAP3K2	78	1000
239	MAP3K3	MAP3K3	91	1000
240	MAP3K4	MAP3K4	90	1000
241	MAP4K2	MAP4K2	100	1000
242	MAP4K3	MAP4K3	94	1000
243	MAP4K4	MAP4K4	73	1000
244	MAP4K5	MAP4K5	72	1000
245	MAPKAPK2	MAPKAPK2	100	1000
246	MAPKAPK5	MAPKAPK5	78	1000
247	MARK1	MARK1	90	1000
248	MARK2	MARK2	94	1000
249	MARK3	MARK3	100	1000
250	MARK4	MARK4	90	1000
251	MAST1	MAST1	94	1000
252	MEK1	MAP2K1	73	1000
253	MEK2	MAP2K2	72	1000
254	MEK3	MAP2K3	70	1000
255	MEK4	MAP2K4	95	1000
256	MEK5	MAP2K5	55	1000
257	MEK6	MAP2K6	100	1000
258	MELK	MELK	97	1000
259	MERTK	MERTK	76	1000
260	MET	MET	90	1000
261	MET(M1250T)	MET	92	1000
262	MET(Y1235D)	MET	82	1000
263	MINK	MINK1	75	1000
264	MKK7	MAP2K7	74	1000
265	MKNK1	MKNK1	86	1000
266	MKNK2	MKNK2	61	1000
267	MLCK	MYLK3	74	1000
268	MLK1	MAP3K9	83	1000
269	MLK2	MAP3K10	73	1000
270	MLK3	MAP3K11	93	1000
271	MRCKA	CDC42BPA	82	1000
272	MRCKB	CDC42BPB	97	1000
273	MST1	STK4	100	1000
274	MST1R	MST1R	87	1000
275	MST2	STK3	100	1000
276	MST3	STK24	99	1000
277	MST4	MST4	92	1000
278	MTOR	MTOR	63	1000
279	MUSK	MUSK	99	1000
280	MYLK	MYLK	100	1000
281	MYLK2	MYLK2	93	1000
282	MYLK4	MYLK4	100	1000
283	MYO3A	MYO3A	100	1000
284	MYO3B	MYO3B	100	1000
285	NDR1	STK38	84	1000
286	NDR2	STK38L	92	1000
287	NEK1	NEK1	93	1000
288	NEK10	NEK10	76	1000
289	NEK11	NEK11	55	1000
290	NEK2	NEK2	100	1000
291	NEK3	NEK3	65	1000
292	NEK4	NEK4	87	1000
293	NEK5	NEK5	89	1000
294	NEK6	NEK6	100	1000
295	NEK7	NEK7	100	1000
296	NEK9	NEK9	97	1000
297	NIK	MAP3K14	66	1000
298	NIM1	MGC42105	73	1000
299	NLK	NLK	100	1000
300	OSR1	OXSR1	53	1000
301	p38-alpha	MAPK14	95	1000
302	p38-beta	MAPK11	87	1000
303	p38-delta	MAPK13	95	1000
304	p38-gamma	MAPK12	100	1000
305	PAK1	PAK1	100	1000
306	PAK2	PAK2	83	1000
307	PAK3	PAK3	100	1000
308	PAK4	PAK4	100	1000
309	PAK6	PAK6	100	1000
310	PAK7	PAK7	100	1000
311	PCTK1	CDK16	67	1000
312	PCTK2	CDK17	92	1000
313	PCTK3	CDK18	90	1000
314	PDGFRA	PDGFRA	50	1000
315	PDGFRB	PDGFRB	97	1000
316	PDPK1	PDPK1	100	1000
317	PFCDPK1(P.falciparum)	CDPK1	60	1000
318	PFPK5(P.falciparum)	MAL13P1.279	95	1000
319	PFTAIRE2	CDK15	92	1000
320	PFTK1	CDK14	98	1000
321	PHKG1	PHKG1	76	1000
322	PHKG2	PHKG2	91	1000
323	PIK3C2B	PIK3C2B	63	1000
324	PIK3C2G	PIK3C2G	92	1000
325	PIK3CA	PIK3CA	81	1000
326	PIK3CA(C420R)	PIK3CA	93	1000
327	PIK3CA(E542K)	PIK3CA	89	1000
328	PIK3CA(E545A)	PIK3CA	90	1000
329	PIK3CA(E545K)	PIK3CA	68	1000
330	PIK3CA(H1047L)	PIK3CA	56	1000
331	PIK3CA(H1047Y)	PIK3CA	96	1000
332	PIK3CA(I800L)	PIK3CA	51	1000
333	PIK3CA(M1043I)	PIK3CA	100	1000
334	PIK3CA(Q546K)	PIK3CA	67	1000
335	PIK3CB	PIK3CB	91	1000
336	PIK3CD	PIK3CD	100	1000
337	PIK3CG	PIK3CG	100	1000
338	PIK4CB	PI4KB	59	1000
339	PIKFYVE	PIKFYVE	76	1000
340	PIM1	PIM1	100	1000
341	PIM2	PIM2	100	1000
342	PIM3	PIM3	93	1000
343	PIP5K1A	PIP5K1A	100	1000
344	PIP5K1C	PIP5K1C	74	1000
345	PIP5K2B	PIP4K2B	100	1000
346	PIP5K2C	PIP4K2C	99	1000
347	PKAC-alpha	PRKACA	94	1000
348	PKAC-beta	PRKACB	100	1000
349	PKMYT1	PKMYT1	94	1000
350	PKN1	PKN1	86	1000
351	PKN2	PKN2	100	1000
352	PKNB(M.tuberculosis)	pknB	100	1000
353	PLK1	PLK1	73	1000
354	PLK2	PLK2	69	1000
355	PLK3	PLK3	61	1000
356	PLK4	PLK4	94	1000
357	PRKCD	PRKCD	84	1000
358	PRKCE	PRKCE	68	1000
359	PRKCH	PRKCH	92	1000
360	PRKCI	PRKCI	92	1000
361	PRKCQ	PRKCQ	98	1000
362	PRKD1	PRKD1	69	1000
363	PRKD2	PRKD2	92	1000
364	PRKD3	PRKD3	86	1000
365	PRKG1	PRKG1	97	1000
366	PRKG2	PRKG2	95	1000
367	PRKR	EIF2AK2	87	1000
368	PRKX	PRKX	94	1000
369	PRP4	PRPF4B	100	1000
370	PYK2	PTK2B	100	1000
371	QSK	KIAA0999	82	1000
372	RAF1	RAF1	100	1000
373	RET	RET	91	1000
374	RET(M918T)	RET	94	1000
375	RET(V804L)	RET	96	1000
376	RET(V804M)	RET	96	1000
377	RIOK1	RIOK1	94	1000
378	RIOK2	RIOK2	69	1000
379	RIOK3	RIOK3	92	1000
380	RIPK1	RIPK1	93	1000
381	RIPK2	RIPK2	98	1000
382	RIPK4	RIPK4	64	1000
383	RIPK5	DSTYK	74	1000
384	ROCK1	ROCK1	81	1000
385	ROCK2	ROCK2	80	1000
386	ROS1	ROS1	99	1000
387	RPS6KA4(Kin.Dom.1-N-terminal)	RPS6KA4	100	1000
388	RPS6KA4(Kin.Dom.2-C-terminal)	RPS6KA4	80	1000
389	RPS6KA5(Kin.Dom.1-N-terminal)	RPS6KA5	90	1000
390	RPS6KA5(Kin.Dom.2-C-terminal)	RPS6KA5	88	1000
391	RSK1(Kin.Dom.1-N-terminal)	RPS6KA1	96	1000
392	RSK1(Kin.Dom.2-C-terminal)	RPS6KA1	100	1000
393	RSK2(Kin.Dom.1-N-terminal)	RPS6KA3	69	1000
394	RSK2(Kin.Dom.2-C-terminal)	RPS6KA3	98	1000
395	RSK3(Kin.Dom.1-N-terminal)	RPS6KA2	86	1000
396	RSK3(Kin.Dom.2-C-terminal)	RPS6KA2	100	1000
397	RSK4(Kin.Dom.1-N-terminal)	RPS6KA6	83	1000
398	RSK4(Kin.Dom.2-C-terminal)	RPS6KA6	88	1000
399	S6K1	RPS6KB1	88	1000
400	SBK1	SBK1	49	1000
401	SGK	SGK1	69	1000
402	SgK110	SgK110	83	1000
403	SGK2	SGK2	99	1000
404	SGK3	SGK3	70	1000
405	SIK	SIK1	98	1000
406	SIK2	SIK2	99	1000
407	SLK	SLK	98	1000
408	SNARK	NUAK2	82	1000
409	SNRK	SNRK	89	1000
410	SRC	SRC	94	1000
411	SRMS	SRMS	80	1000
412	SRPK1	SRPK1	85	1000
413	SRPK2	SRPK2	98	1000
414	SRPK3	SRPK3	100	1000
415	STK16	STK16	100	1000
416	STK33	STK33	84	1000
417	STK35	STK35	100	1000
418	STK36	STK36	100	1000
419	STK39	STK39	81	1000
420	SYK	SYK	75	1000
421	TAK1	MAP3K7	84	1000
422	TAOK1	TAOK1	95	1000
423	TAOK2	TAOK2	99	1000
424	TAOK3	TAOK3	92	1000
425	TBK1	TBK1	98	1000
426	TEC	TEC	85	1000
427	TESK1	TESK1	100	1000
428	TGFBR1	TGFBR1	95	1000
429	TGFBR2	TGFBR2	97	1000
430	TIE1	TIE1	95	1000
431	TIE2	TEK	89	1000
432	TLK1	TLK1	95	1000
433	TLK2	TLK2	100	1000
434	TNIK	TNIK	93	1000
435	TNK1	TNK1	94	1000
436	TNK2	TNK2	87	1000
437	TNNI3K	TNNI3K	100	1000
438	TRKA	NTRK1	76	1000
439	TRKB	NTRK2	78	1000
440	TRKC	NTRK3	67	1000
441	TRPM6	TRPM6	85	1000
442	TSSK1B	TSSK1B	95	1000
443	TSSK3	TSSK3	73	1000
444	TTK	TTK	99	1000
445	TXK	TXK	96	1000
446	TYK2(JH1domain-catalytic)	TYK2	74	1000
447	TYK2(JH2domain-pseudokinase)	TYK2	100	1000
448	TYRO3	TYRO3	95	1000
449	ULK1	ULK1	45	1000
450	ULK2	ULK2	68	1000
451	ULK3	ULK3	78	1000
452	VEGFR2	KDR	64	1000
453	VPS34	PIK3C3	88	1000
454	VRK2	VRK2	63	1000
455	WEE1	WEE1	75	1000
456	WEE2	WEE2	100	1000
457	WNK1	WNK1	79	1000
458	WNK2	WNK2	85	1000
459	WNK3	WNK3	84	1000
460	WNK4	WNK4	66	1000
461	YANK1	STK32A	90	1000
462	YANK2	STK32B	84	1000
463	YANK3	STK32C	94	1000
464	YES	YES1	86	1000
465	YSK1	STK25	100	1000
466	YSK4	MAP3K19	83	1000
467	ZAK	ZAK	83	1000
468	ZAP70	ZAP70	85	1000

### Sheet: PanQinase
Residual activity values for one compound in 320 wild-type protein kinase assays. All values are calculated as % of control.
	Mean residual activity < 50 %
#	Kinase Name	Kinase Family*	EG-011_B	EG-011_A
			1,0E-07	1,0E-06
1	ABL1	TK	98	82
2	ABL2	TK	80	77
3	ACK1	TK	79	103
4	ACV-R1	TKL	100	96
5	ACV-R1B	TKL	104	100
6	ACV-R2A	TKL	87	77
7	ACV-R2B	TKL	84	70
8	ACV-RL1	TKL	93	98
9	AKT1 aa106-480	AGC	107	86
10	AKT2 aa107-481	AGC	109	89
11	AKT3 aa106-479	AGC	96	83
12	ALK (GST-HIS-tag)	TK	86	90
13	AMPK-alpha1 aa1-550	CAMK	100	94
14	ARK5	CAMK	95	106
15	ASK1	STE	90	94
16	Aurora-A	OTHER	103	106
17	Aurora-B	OTHER	97	89
18	Aurora-C	OTHER	100	94
19	AXL	TK	104	101
20	BLK	TK	58	58
21	BMPR1A	TKL	87	87
22	BMX	TK	65	73
23	B-RAF	TKL	121	113
24	BRK	TK	93	118
25	BRSK1	CAMK	89	85
26	BRSK2	CAMK	101	101
27	BTK	TK	104	105
28	BUB1B	OTHER	92	82
29	CAMK1D	CAMK	95	105
30	CAMK2A	CAMK	95	88
31	CAMK2B	CAMK	101	70
32	CAMK2D	CAMK	95	97
33	CAMK2G	CAMK	72	63
34	CAMK4	CAMK	116	107
35	CAMKK1	OTHER	108	96
36	CAMKK2	OTHER	102	103
37	CDC42BPA	AGC	84	60
38	CDC42BPB	AGC	89	67
39	CDC7/DBF4	OTHER	102	92
40	CDK1/CycA2	CMGC	96	87
41	CDK1/CycB1	CMGC	98	100
42	CDK1/CycE1	CMGC	101	87
43	CDK16/CycY	CMGC	96	108
44	CDK19/CycC	CMGC	106	97
45	CDK2/CycA2	CMGC	98	84
46	CDK2/CycE1	CMGC	91	85
47	CDK3/CycC	CMGC	88	84
48	CDK3/CycE1	CMGC	103	93
49	CDK4/CycD1	CMGC	103	87
50	CDK4/CycD3	CMGC	91	96
51	CDK5/p25NCK	CMGC	87	95
52	CDK5/p35NCK	CMGC	113	114
53	CDK6/CycD1	CMGC	103	95
54	CDK6/CycD3	CMGC	95	100
55	CDK7/CycH/MAT1	CMGC	89	86
56	CDK8/CycC	CMGC	98	102
57	CDK9/CycK	CMGC	104	92
58	CDK9/CycT1	CMGC	99	98
59	CHK1	CAMK	100	94
60	CHK2	CAMK	112	96
61	CK1-alpha1	CK1	116	105
62	CK1-delta	CK1	96	92
63	CK1-epsilon	CK1	95	87
64	CK1-gamma1	CK1	93	88
65	CK1-gamma2	CK1	86	92
66	CK1-gamma3	CK1	113	109
67	CK2-alpha1	OTHER	100	93
68	CK2-alpha2	OTHER	102	102
69	CLK1	CMGC	110	93
70	CLK2	CMGC	100	94
71	CLK3	CMGC	112	96
72	CLK4	CMGC	94	90
73	COT	STE	81	100
74	CSF1-R	TK	70	63
75	CSK	TK	107	85
76	DAPK1	CAMK	81	82
77	DAPK2	CAMK	108	99
78	DAPK3	CAMK	92	87
79	DCAMKL2	CAMK	100	87
80	DDR2	TK	112	107
81	DMPK	AGC	96	94
82	DNA-PK	ATYPICAL	106	125
83	DYRK1A	CMGC	107	104
84	DYRK1B	CMGC	113	103
85	DYRK2	CMGC	116	105
86	DYRK3	CMGC	108	99
87	DYRK4	CMGC	103	85
88	EEF2K	ATYPICAL	100	94
89	EGF-R	TK	111	89
90	EIF2AK2	OTHER	83	101
91	EIF2AK3	OTHER	88	82
92	EPHA1	TK	100	85
93	EPHA2	TK	85	105
94	EPHA3	TK	110	79
95	EPHA4	TK	90	108
96	EPHA5	TK	54	56
97	EPHA6	TK	98	110
98	EPHA7	TK	105	88
99	EPHA8	TK	78	111
100	EPHB1	TK	84	76
101	EPHB2	TK	112	95
102	EPHB3	TK	98	100
103	EPHB4	TK	72	72
104	ERBB2	TK	106	101
105	ERBB4	TK	67	67
106	ERK1	CMGC	98	102
107	ERK2	CMGC	89	87
108	ERK5	CMGC	100	95
109	ERK7	CMGC	98	92
110	FAK aa2-1052	TK	95	98
111	FER	TK	71	72
112	FES	TK	74	79
113	FGF-R1	TK	100	96
114	FGF-R2	TK	60	59
115	FGF-R3	TK	84	78
116	FGF-R4	TK	78	94
117	FGR	TK	99	97
118	FLT3	TK	89	72
119	FRK	TK	72	93
120	FYN	TK	78	82
121	GRK2	AGC	108	101
122	GRK3	AGC	96	80
123	GRK4	AGC	86	72
124	GRK5	AGC	97	93
125	GRK6	AGC	98	90
126	GRK7	AGC	89	79
127	GSG2	OTHER	117	125
128	GSK3-alpha	CMGC	118	92
129	GSK3-beta	CMGC	91	92
130	HCK	TK	73	45
131	HIPK1	CMGC	83	84
132	HIPK2	CMGC	112	111
133	HIPK3	CMGC	98	85
134	HIPK4	CMGC	84	79
135	HRI	OTHER	102	94
136	IGF1-R	TK	95	96
137	IKK-alpha	OTHER	120	107
138	IKK-beta	OTHER	109	106
139	IKK-epsilon	OTHER	99	102
140	INS-R	TK	119	102
141	INSR-R	TK	107	98
142	IRAK1	TKL	143	106
143	IRAK4 (untagged)	TKL	92	96
144	ITK	TK	92	92
145	JAK1 aa583-1154 wt	TK	93	100
146	JAK2	TK	97	84
147	JAK3	TK	90	80
148	JNK1	CMGC	118	97
149	JNK2	CMGC	86	101
150	JNK3	CMGC	94	93
151	KIT	TK	112	91
152	LCK	TK	71	87
153	LIMK1	TKL	109	102
154	LIMK2	TKL	72	76
155	LRRK2	TKL	99	82
156	LTK	TK	61	63
157	LYN	TK	83	83
158	MAP3K1	STE	89	104
159	MAP3K10	STE	97	95
160	MAP3K11	STE	91	109
161	MAP3K7/MAP3K7IP1	STE	111	95
162	MAP3K9	STE	96	98
163	MAP4K2	STE	99	89
164	MAP4K4	STE	91	91
165	MAP4K5	STE	109	95
166	MAPKAPK2	CAMK	83	69
167	MAPKAPK3	CAMK	91	70
168	MAPKAPK5	CAMK	104	90
169	MARK1	CAMK	109	98
170	MARK2	CAMK	105	93
171	MARK3	CAMK	115	104
172	MARK4	CAMK	97	101
173	MATK	TK	95	115
174	MEK1	STE	69	96
175	MEK2	STE	98	78
176	MEK5	STE	104	91
177	MEKK2	STE	99	93
178	MEKK3	STE	110	117
179	MELK	CAMK	104	94
180	MERTK	TK	94	94
181	MET	TK	100	96
182	MINK1	STE	92	83
183	MKK4	STE	91	96
184	MKK6 S207D/T211D**	STE	85	108
185	MKK7	STE	103	94
186	MKNK1	CAMK	103	72
187	MKNK2	CAMK	104	91
188	MLK4	TKL	98	102
189	MST1	STE	101	99
190	MST2	STE	102	95
191	MST3	STE	96	98
192	MST4	STE	105	106
193	mTOR	ATYPICAL	91	96
194	MUSK	TK	90	86
195	MYLK	CAMK	58	53
196	MYLK2	CAMK	101	107
197	MYLK3	CAMK	108	103
198	NEK1	OTHER	85	85
199	NEK11	OTHER	110	98
200	NEK2	OTHER	93	89
201	NEK3	OTHER	88	91
202	NEK4	OTHER	97	84
203	NEK6	OTHER	106	96
204	NEK7	OTHER	107	99
205	NEK9	OTHER	101	104
206	NIK	STE	97	93
207	NLK	CMGC	108	101
208	p38-alpha	CMGC	76	73
209	p38-beta	CMGC	92	95
210	p38-delta	CMGC	98	82
211	p38-gamma	CMGC	102	91
212	PAK1	STE	103	94
213	PAK2	STE	144	116
214	PAK3	STE	100	91
215	PAK4	STE	98	95
216	PAK6	STE	109	100
217	PAK7	STE	107	94
218	PASK	CAMK	98	88
219	PBK	OTHER	82	66
220	PDGFR-alpha	TK	90	86
221	PDGFR-beta	TK	100	92
222	PDK1	AGC	125	91
223	PHKG1	CAMK	90	82
224	PHKG2	CAMK	90	86
225	PIM1	CAMK	102	86
226	PIM2	CAMK	79	69
227	PIM3	CAMK	90	89
228	PKA	AGC	106	92
229	PKC-alpha	AGC	104	107
230	PKC-beta1	AGC	96	107
231	PKC-beta2	AGC	121	108
232	PKC-delta	AGC	93	102
233	PKC-epsilon	AGC	84	121
234	PKC-eta	AGC	124	121
235	PKC-gamma	AGC	94	108
236	PKC-iota	AGC	107	109
237	PKC-mu	AGC	98	99
238	PKC-nu	AGC	106	93
239	PKC-theta	AGC	94	102
240	PKC-zeta	AGC	94	105
241	PKMYT1	OTHER	112	98
242	PLK1	OTHER	108	85
243	PLK3	OTHER	117	108
244	PRK1	AGC	103	98
245	PRK2	AGC	106	101
246	PRKD2	CAMK	96	99
247	PRKG1	AGC	82	82
248	PRKG2	AGC	100	94
249	PRKX	AGC	92	74
250	PYK2	TK	99	104
251	RAF1 Y340D/Y341D (untagged)**	TKL	93	105
252	RET	TK	66	67
253	RIPK2	TKL	104	97
254	RIPK5	TKL	100	105
255	ROCK1	AGC	104	101
256	ROCK2	AGC	124	94
257	RON	TK	82	74
258	ROS	TK	97	79
259	RPS6KA1	AGC	99	94
260	RPS6KA2	AGC	96	80
261	RPS6KA3	AGC	106	89
262	RPS6KA4	AGC	85	73
263	RPS6KA5	AGC	105	98
264	RPS6KA6	AGC	100	82
265	S6K	AGC	92	98
266	S6K-beta	AGC	110	108
267	SAK	OTHER	77	72
268	SGK1	AGC	103	98
269	SGK2	AGC	106	88
270	SGK3	AGC	92	75
271	SIK1	CAMK	96	72
272	SIK2	CAMK	94	91
273	SIK3	CAMK	100	96
274	SLK	STE	101	88
275	SNARK	CAMK	126	117
276	SNK	OTHER	108	111
277	SRC (GST-HIS-tag)	TK	88	76
278	SRMS	TK	109	93
279	SRPK1	CMGC	94	87
280	SRPK2	CMGC	99	97
281	STK17A	CAMK	108	97
282	STK23	CAMK	101	87
283	STK25	STE	104	117
284	STK33	CAMK	109	92
285	STK39	STE	111	97
286	SYK aa1-635	TK	104	98
287	TAOK2	STE	97	99
288	TAOK3	STE	103	92
289	TBK1	OTHER	106	100
290	TEC	TK	85	80
291	TGFB-R1	TKL	99	102
292	TGFB-R2	TKL	76	66
293	TIE2	TK	70	61
294	TLK1	AGC	94	88
295	TLK2	AGC	85	80
296	TNK1	TK	96	85
297	TRK-A	TK	62	55
298	TRK-B	TK	63	52
299	TRK-C	TK	84	108
300	TSF1	OTHER	98	86
301	TSK2	CAMK	86	92
302	TSSK1	CAMK	92	105
303	TTBK1	CK1	101	110
304	TTBK2	CK1	115	108
305	TTK	OTHER	93	88
306	TXK	TK	99	96
307	TYK2	TK	81	79
308	TYRO3	TK	82	95
309	VEGF-R1	TK	97	103
310	VEGF-R2	TK	86	84
311	VEGF-R3	TK	77	90
312	VRK1	CK1	91	94
313	VRK2	CK1	102	95
314	WEE1	OTHER	147	91
315	WNK1	OTHER	120	112
316	WNK2	OTHER	99	71
317	WNK3	OTHER	97	91
318	YES	TK	73	71
319	ZAK	TKL	102	127
320	ZAP70	TK	78	77
Selectivity Score (< 50 % residual activity):
*Classification of protein kinase families (Manning et al. Science 6 December 2002: Vol. 298 no. 5600 pp. 1912-1934): AGC: containing PKA, PKG and PKC families
CAMK: Calcium/Calmoduline-dependent protein kinases
CK1: Casein kinase 1 -like
CMGC: containing CDK, MAPK ,GSK3 and CLK families
TK: Tyrosine Kinase
TKL: Tyrosine Kinase-like
STE: Homologs of Yeast Sterile 7, Sterile 11, Sterile 20 Kinases
** Constitutively active kinase
