## Supplementary Table 5 for "A first-in-class Wiskott-Aldrich syndrome protein (WASp) activator with anti-tumor activity in hematological cancers"

### Sheet: Foglio1
gene name	FC (Tm Treated-Tm ctr)	Tm Control 1 (°C)	Tm Treatment 1 (°C)	Tm Control 2 (°C)	Tm Treatment 2 (°C)	p-value
WAS	-12.305	54.57	43.38	59.9	46.48	2.682e-05
CAMK1D	-10.205	57.11	41.89	57.2	52.01	0.027
NUDCD2	-7.125	57.35	45.43	58.54	56.21	0.014
RPLP0	-6.985	51.13	40.98	52.25	48.43	0.054
PDIA3	-6.555	52.3	41.18	54.16	52.17	0.06
ELOC	-6.35	53.22	46.38	55.3	49.44	0.001
C12orf10	-6.23	55.49	45.06	56.19	54.16	0.023
PPM1G	-5.825	51.81	41.98	53.14	51.32	0.067
SNX1	-5.805	52.19	41.77	52.52	51.33	0.148
NSUN2	-5.43	59.69	50.62	58.74	56.95	0.008
ARHGAP 25	-5.255	49.79	42.69	52.08	48.67	0.036
HCFC1	-5.155	57.65	49.44	56.86	54.76	0.219
SCRN1	-4.71	52.24	45	52.62	50.44	0.0008
PPIF	-4.7	54.89	47.3	54.47	52.66	0.016
SEPTIN1	-4.485	47.53	41.21	49.4	46.75	0.093
CBR1	-4.26	53.05	45.43	53.27	52.37	0.267
CCT2	-4.23	49.87	43.73	51.19	48.87	0.017
USP14	-4.17	54.01	47.49	54.25	52.43	0.047
SNX6	-4.115	51.51	44.29	51.84	50.83	0.063
ERO1A	-4.075	56.73	50.31	55.92	54.19	0.099
PSMC3	-3.87	47.59	40.43	47.38	46.8	0.25
TLN1	-3.715	52.51	45.87	53.02	52.23	0.908
CKB	-3.565	49.32	43.64	50	48.55	0.183
GSPT1	-3.525	54.6	49.94	55.39	53	0.01
TMED8	-3.415	51.3	46.28	50.7	48.89	0.063
YARS	-3.31	48.88	43.21	49.75	48.8	0.08
HSPA8	-3.29	51.21	45.05	51.29	50.87	0.093
CCT5	-3.29	53.25	47.46	52.89	52.1	0.094
ATP5F1B	-3.055	47.54	42.35	47.81	46.89	0.079
SNRPD2	-3.01	62.72	58.68	61.98	60	0.787
PPP1R7	-2.955	51.72	46.65	51.27	50.43	0.129
EHD1	-2.755	48.74	44.15	49.25	48.33	0.413
CLIC1	-2.715	55.31	51.72	56.43	54.59	0.155
ABHD14 B	-2.7	53.64	50.16	52.08	50.16	0.924
ACAT2	-2.39	55.9	53.15	54.95	52.92	0.451
CRKL	-2.26	56.62	54.15	58.42	56.37	0.319
EIPR1	-2.26	49.26	46.79	49.91	47.86	0.872
CCT8	-1.31	51.73	50.34	52.33	51.1	0.091
HSP90AB 1	-0.87	53	52.34	53.36	52.28	0.101
DPP3	-0.455	53.18	52.62	52.88	52.53	0.143
MDH1	0.235	58.01	58.32	58.04	58.2	0.2338
TUBB	0.6	45.57	46.62	45.48	45.63	0.6786
PGAM1	0.915	56.9	58.25	56.43	56.91	0.4291
EIF4G1	1.11	48.88	50.07	49.09	50.12	0.6121
PCNA	1.34	55.5	56.92	55.38	56.64	0.5566
CUTC	2.435	53.95	56.62	54.62	56.82	0.0003
OLA1	2.785	47.19	50.26	47.29	49.79	0.0774
AIMP1	4.18	42.75	47.36	42.92	46.67	0.0012
